# Origin and transport of bacterial hopanoids

**DOI:** 10.1101/2025.07.29.667474

**Authors:** Evan C. Lawrence, Huiqiao Pan, Noah Ollikainen, Brittany J. Belin

## Abstract

Hopanoids are a class of steroid-like lipids that fortify bacterial membranes. Derivatives of hopanoids known as “geo-hopanes” are abundant in sediments and are signatures of ancient bacteria, yet there are conflicting views on their use as markers of specific taxa or environments. Here we analyze conservation of hopanoid biosynthesis across bacterial genomes using modern taxonomic tools. We find that hopanoids most likely originated in an ancestor of marine alphaproteobacteria, and that tolerance of high osmolarity is the most common feature of hopanoid-producing strains. Additionally, microsynteny with hopanoid-related loci revealed new hopanoid-associated gene families, which we term *hpnT* and *hpnS*. Structural predictions and the restriction of these gene families to diderms suggests they participate in hopanoid trafficking, potentially forming a pathway analogous to Mla proteins in *E. coli*.
