## Supplementary material for "Origin and transport of bacterial hopanoids": Table S1

### Sheet: shc
	Original Name	LPSN / Current Valid Name	Assembly	Notes	Citation(s)
	Acetobacter aceti subsp. aceti NCIB 8621	?		NCIB 8621 designated as Komagataeibacter europaeus	1
	Acetobacter aceti subsp. liquefaciens NCIB 941 8	?		NCIB 9418 designated as Komagataeibacter europaeus	1
	Acetobacter aceti subsp. xylinum NCIB 4112	Komagataeibacter xylinus NCIB 4112 (LMG 1515)	GCA_003207915		1
	Acetobacter aceti subsp. xylinum Roche 2277	?		Strain could not be identified	1, 49, 51
	Acetobacter pas teurianus subsp. pasteurianus NCIB 8856	Acetobacter pasteurianus NCIB 8856			1
	Acetobacter pasteurianus ssp. pasteurianus NCIB 6249	Acetobacter pasteurianus ssp. pasteurianus NCIB 6249			3
	Acetobacter pasteurianus subsp. 'orleanensis' NCIB 6426	?		NCIB 6426 designated as Gluconobacter oxydans	1
	Acetobacter pasteurianus subsp. estunensis NCIB 8935	Acetobacter estunensis NCIB 8935 (LMG 1626)	GCA_011516945		1
	Acetobacter pasteurianus subsp. lovaniensis NCIB 8620	Acetobacter lovaniensis NCIB 8620 (JCM 17121)	GCA_039539405		1
	Acetobacter pasteurianus subsp. pasteurianus NCIB 6429	?		NCIB 6429 designated as Gluconobacter oxydans	1
	Acetobacter peroxydans NCIB 8087	Acetobacter pasteurianus NCIB 8087			1
	Acetobacter peroxydans NCIB 8618	Acetobacter peroxydans NCIB 8618	GCA_011516745		1
	Acidicapsa acidiferrina B2-4c (DSM 23986)	Acidicapsa acidiferrina B2-4c (DSM 23986)			40
	Acidicapsa borealis KA1 (DSM 23886)	Acidicapsa borealis KA1 (DSM 23886)			40
	Acidicapsa ligni WH120 (LMG 26244)	Acidicapsa ligni WH120 (LMG 26244)	GCA_025685655		40
	Acidicapsa sp. CE1	Acidicapsa sp. CE1			40
	Acidobacterium aggregans WDG-1 (DSM 19364)	Edaphobacter aggregans WDG-1 (DSM 19364)	GCA_000745965		40
	Acidobacterium capsulatum 161 (DSM 11244)	Acidobacterium capsulatum 161 (DSM 11244 = ATCC 51196)	GCA_000022565		40
*	Alicyclobacillus acidocaldarius Brock 104-1A	Alicyclobacillus acidocaldarius Brock 104-1A (DSM 446/ATCC27009)	GCA_000024285	SHC gene verified in vitro (Ref. 61)	1, 4, 61
	Anabaena variabilis	Anabaena variabilis		Strain is unknown	1
	Anabena cylindrica ATCC	Anabaena cylindrica ATCC 29414 (PCC 7938)	GCA_049315035		24
	Anacystis montana CCAP 1405/3	Anacystis montana fo. minor CCAP 1405/3			24
	Azotobacter chroococcum CIP	Azotobacter chroococcum CIP1 (CIP 109871)			1
	Azotobacter vinelandii CCM 289	Azotobacter vinelandii Lipman 1903 / Jensen strain D (CCM 289)			1
	Azotobacter vinelandii DSM 2289	Azotobacter vinelandii DSM 2289 (VKM B-1617)	GCA_027922225		7
	Beijerinckia indica NCIMB 8712	Beijerinckia indica subsp. indica NCIMB 8712 (ATCC 9039)	GCA_000019845		7
	Beijerinckia mobilis DSM 2326	Beijerinckia mobilis DSM 2326 (UQM 1969)	GCA_000745425		7
	Bradyrhizobium elkanii USDA 31	Bradyrhizobium elkanii USDA 31	GCA_024171225		10
	Bradyrhizobium elkanii USDA 76	Bradyrhizobium elkanii USDA 76	GCA_023278185		10
	Bradyrhizobium japonicum 61-A-101	Bradyrhizobium japonicum 61-A-101 (ST32)			10
	Bradyrhizobium japonicum ATCC 10324	Bradyrhizobium japonicum ATCC 10324 (NBRC 14783)	GCA_006539645		10
	Bradyrhizobium japonicum USDA 123	Bradyrhizobium japonicum USDA 123 (LMG 6136)			10
	Bradyrhizobium japonicum USDA 59	Bradyrhizobium japonicum USDA 59 (LMG 4271)			10
*	Bradyrhizobium japonicum USDA110	Bradyrhizobium diazoefficiens USDA 110	GCA_001642675	SHC gene verified by knockout (Refs. 53, 54) and ectopic expression (Ref. 60)	18, 53-54, 60
	Bradyrhizobium sp. (Arachis) NC92	Bradyrhizobium sp. NC92 (HAMBI 2116)			10
	Bradyrhizobium sp. (Lotus) NZP 2257	Bradyrhizobium sp. NZP 2257 (ICMP 12834)			10
	Bradyrhizobium sp. (Lupinus) ATCC 10319	Bradyrhizobium sp. ATCC 10319 (HAMBI 1136)			10
*	Bradyrhizobium sp. BTAi1	Bradyrhizobium sp. BTAi1	GCA_000015165	SHC gene activity verified by knockout (Ref. 62)	33, 62
	Bryobacter aggregatus MPL1011	Bryobacter aggregatus MPL1011		Strain could not be identified	40
	Bryobacter aggregatus MPL3 (DSM 18758)	Bryobacter aggregatus MPL3 (DSM 18758)	GCA_000702445		40
	Bryocella elongata SN10 (DSM 22489)	Bryocella elongata SN10 (DSM 22489)	GCA_900108185		40
	Burkholderia caryophylli (DSM 50341)	Trinickia caryophylli (DSM 50341)	GCA_037889455		15
*	Burkholderia cenocepacia K56-2	Burkholderia cenocepacia K56-2	GCA_000333155	SHC gene activity verified by knockout (Ref. 57)	38, 57
	Burkholderia gladioli (DSM 4245)	?		DSM 4245 is designated as Escherichia coli	15
	Ca. Methylomirabilis oxyfera	Candidatus Methylomirabilis oxyfera	GCA_000091165	Strain inferred from reference to original isolation paper (Ettwig KF et al. 2010)	32
	Ca. Solibacter usitatus Ellin0076	Candidatus Solibacter usitatus Ellin 0076			40
	Calothrix sp. ATCC 27914	Tolypothrix tenuis ATCC 27914 (PCC 7101)	GCA_963874875		1
	Calothrix sp. NP	Calothrix sp. NP			24
	Candidatus "Brocadia anammoxidans" strain Delft	Candidatus Brocadia anammoxidans strain Delft			25
	Candidatus "Brocadia anammoxidans" strain Dokhaven	Candidatus Brocadia anammoxidans strain Dokhaven			25
	Candidatus Kuenenia stuttgartiensis	Candidatus Kuenenia stuttgartiensis	GCA_011066545		25
	Chloracidobacterium thermophilum B (ATCC BAA-2647)	Chloracidobacterium thermophilum B (ATCC BAA-2647)	GCA_000226295		40
	Chlorogloeopsis fritschii ATCC	Chlorogloeopsis fritschii ATCC 27193 (PCC 6912)	GCA_003990575		22; 24
	Chlorogloeopsis sp. LA	Chlorogloeopsis sp. LA		Strain could not be identified	24
	Crocosphaera sp. WH8501	Crocosphaera watsonii WH8501	GCA_050563455		24, 31, 48
	Cyanothece ATCC-51142	Cyanothece sp. ATCC 51142			31
	Cyanothece RCB4	Cyanothece sp. RCB4		Strain could not be identified	22
	Cyanothece sp. RC	Cyanothece sp. RC		Strain could not be identified	24
	Cyanothece WH-8901	Cyanothece sp. WH-8901			31
	Cyanothece WH-8903	Cyanothece sp. WH-8903		Strain could not be identified	31
	Cyanothece WH-8904	Cyanothece sp. WH-8904			31
	Desulfovibrio bastinii 16055	Maridesulfovibrio bastinii (DSM 16055)	GCA_000429985		26
	Desulfovibrio salexigens	Maridesulfovibrio salexigens (DSM 2638)	GCA_000023445	Strain is inferred from protein accessions discussed in manuscript	30
	Desulfovibrio zosterae	Maridesulfovibrio zosterae DSM 11974	GCA_000425265		30
	Fischerella sp. ATCC 29174	?		ATCC 29174 designated as Blautia or Ruminococcus obeum	1
	Fischerella sp. ATCC29538	Fischerella thermalis ATCC 29538 (PCC 7521)	GCA_000317225		22
	Frankia sp. ArI3	Frankia sp. ArI3	GCA_019581175		5
	Frankia sp. CcI3	Frankia casuarinae CcI3	GCA_000013345		5
	Frankia sp. EaI1	Frankia sp. EaI1			19
	Frateuria aurantia (DSMZ 6220)	Frateuria aurantia DSM 6220	GCA_000242255		28
	Geobacter bemidjiensis Bem	Geomonas bemidjiensis Bem (DSM 16622)	GCA_000020725		39
	Geobacter metallireducens GS-15 (DSM 7210)	Geobacter metallireducens GS-15 (DSM 7210)	GCA_000012925		21, 46
	Geobacter sulfurreducens PCA (DSM 12127; ATCC 51573)	Geobacter sulfurreducens PCA (DSM 12127; ATCC 51573)	GCA_000007985		21, 45
	Gluconobacter oxydans subsp. oxydans NCIB 9013	Gluconobacter oxydans NCIB 9013	GCA_015244575		1
	Granulicella aggregans TPB6028 (DSM 25274)	Granulicella aggregans TPB6028 (DSM 22516)	GCA_025685565		40
	Granulicella paludicola CB1010 (DSM 22464)	Granulicella paludicola CB1010 (DSM 22464)	GCA_025685545		40
	Granulicella paludicola LCBR	Granulicella paludicola LCBR		Strain could not be identified	40
	Granulicella pectinivorans TPB6011 (DSM 21001)	Granulicella pectinivorans TPB6011 (DSM 21001)	GCA_900114625		40
	Holoaphoga foetida TMBSA4 (DSM 6591)	Holoaphoga foetida TMBSA4 (DSM 6591)	GCA_000242615		40
	Hyphomicrobium sp. X	?		Strain could not be identified	1
	Koribacter versatilis Ellin345 (DSM 22529)	Koribacter versatilis Ellin345 (DSM 22529)	GCA_000014005		40
	LPP ATCC 27902	Leptolyngbya sp. ATCC 27902			1
	LPP ATCC 27984	?		ATCC 27984 designated as Leclercia adecarboxylata	1
	Luteitalea pratensis HEG-3_69 (DSM 100886)	Luteitalea pratensis HEG-3_69 (DSM 100886)	GCA_001618865		40
	Methylobacterium extorquens PA1	Methylorubrum extorquens PA1	GCA_000018845		37
*	Methylobacterium extorquens DM4	Methylobacterium extorquens DM4	GCA_000083545.1	SHC gene verified by knockout (Ref. 55)	55
	Methylobacterium fujisawaense	Methylorubrum fujisawaense (DSM 5686)	GCA_014138435	Strain inferred from reference to original isolation paper (Green PN et al. 1988)	8
	Methylobacterium mesophilicum ATCC 29983	Methylobacterium mesophilicum ATCC 29983 (NBRC 15688)	GCA_022179445		8
	Methylobacterium organophilum	Methylobacterium organophilum		Strain is unknown	1
	Methylobacterium organophilum NCIB 11278	Methylobacterium organophilum NCIB 11278	GCA_022179465		2
	Methylocaldum szegediense OR2	Methylocaldum szegediense OR2	GCA_949769195		16
	Methylocaldum tepidum LK6	Methylocaldum tepidum LK6			16
	Methylococcus capsulatus NCIB 11132	Methylococcus capsulatus NCIB 11132 (ATCC 33009)			3
*	Methylococcus capsulatus TRMC / MC / Bath	Methylococcus capsulatus Bath	GCA_000008325	SHC gene verified by ectopic expression (Ref. 59)	1, 20, 59
	Methylocystis parvus OBBP	Methylocystis parvus OBBP	GCA_000283235		1, 21
	Methylomicrobium album BG8	Methylomicrobium album BG8	GCA_000214275		1, 22
	Methylomonas methanica S1	Methylomonas methanica S1	GCA_004343025		1, 23
	Methylomonas rubrum	Methylomonas rubrum		Strain is unknown	20
	Methylomonas sp. N1D1	Methylomonas sp. N1D1			1
	Methylosinus sporium 5	Methylosinus sporium 5 (DSM 17706)	GCA_009811675		1
	Methylosinus trichosporium PG	Methylosinus trichosporium PG			1
	Methylotuvimicrobium alcaliphilum 20Z	Methylotuvimicrobium alcaliphilum 20Z	GCA_000968535		43
	Methylovulum psychrotolerans Sph1	Methylovulum psychrotolerans Sph1	GCA_002923755		41
	Microcystis aeruginosa PCC 7808	?		PCC 7808 designated as Nostoc sp.	24
	Microcystis sp. 110	Microcystis sp. 110		Strain could not be identified	24
	Microcystis sp. CCAP 1450/13	Microcystis sp. CCAP 1450/13			24
	Nitrobacter vulgaris AB1	Nitrobacter vulgaris AB1	GCA_002028545		42
	Nitrococcus mobilis Nb-231	Nitrococcus mobilis Nb-231	GCA_000153205		44
	Nitrosomonas europaea	Nitrosomonas europaea Schmidt (ATCC 19718)	GCA_000009145		1, 47
	Nitrospina gracilis Nb-3/211	Nitrospina gracilis Nb-3/211	GCA_000341545		44
	Nitrospira defluvii A17	Nitrospira defluvii A17 (DSM 118082)			44
	Nitrospira lenta BS10	Nitrospira lenta BS10	GCA_900403705		44
	Nitrospira marina Nb-295	Nitrospira marina Nb-295 (ATCC 43039)			44
	Nitrospira moscoviensis M-1	Nitrospira moscoviensis M-1	GCA_001273775		44
	Nostoc muscorum B 1452-12b	Desmonostoc muscorum SAG 1452-12b			2
	Nostoc muscorum CCAP 1453/12	Desmonostoc muscorum CCAP 1453/12 (PCC 7906)			24
	Nostoc PCC 6720	Nostoc sp. PCC 6720			14
*	Nostoc punctiforme ATCC 29133	Nostoc punctiforme ATCC 29133 (PCC 73102)	GCA_000020025	SHC gene verified by knockout (Ref. 56)	27, 56
	Nostoc sp. ATCC 27985	?		ATCC 27985 desigated as Pantoea agglomerans	1
	Occallatibacter riparius 2r1 (DSM 25168)	Occallatibacter riparius 2r1 (DSM 25168)	GCA_025264625		40
	Occallatibacter riparius 307 (DSM 25169)	Occallatibacter riparius 307 (DSM 25169)			40
	Occallatibacter savannae A2-1c (DSM 25170)	Occallatibacter savannae A2-1c (DSM 25170)			40
	Oscillatoria amphigranulata OSU	Oscillatoria amphigranulata OSU		Strain could not be identified	22; 24
	Oscillatoria sp. ATCC 27935	Oscillatoria sp. ATCC 27935			1
	Paludibaculum fermentans P105 (DSM 26340)	Paludibaculum fermentans P105 (DSM 26340)	GCA_015277775		40
	Phormidium FPG4	Phormidium FPG4		Strain could not be identified	22
	Phormidium FPOS4	Phormidium FPOS4		Strain could not be identified	22
	Phormidium luridum UTEX 426	Phormidium luridum var. olivace UTEX B 426			22, 24
	Phormidium OSS4	Phormidium OSS4		Strain could not be identified	22, 24
	Phormidium RCG3	Phormidium RCG3		Strain could not be identified	22
	Phormidium RCO4	Phormidium RCO4		Strain could not be identified	22
	Phormidium sp. RCG (PR11)	Phormidium sp. RCG (PR11)		Strain could not be identified	24
	Pirellula marina (ACM 3344)	Blastopirellula marina ACM 3344 (ATCC 49060, DSM 3645)	GCA_000153105		25
	Prochlorothrix hollandica CCAP 1490/1	Prochlorothrix hollandica CCAP 1490/1 (PCC 9006)	GCA_000332315		13
	Pseudomonas cepacia Berkeley 382	Burkholderia cepacia Berkeley 382 (Stanier 382; ATCC 17759)	GCA_002906895		1
	Rhodomicrobium udaipurense JA643	Rhodomicrobium udaipurense JA643	GCA_000636015		34
	Rhodomicrobium vannielii RM5	Rhodomicrobium vannielii RM5			1
	Rhodoplanes elegans DSM11907	Rhodoplanes elegans DSM 11907	GCA_016653355		36
	Rhodoplanes oryzae JA793	Rhodoplanes oryzae JA793			36
	Rhodoplanes piscinae JA266	Rhodoplanes serenus JA266 (JCM 14934)	GCA_009720755		36
	Rhodoplanes pokkaliisoli JA415	Rhodoplanes pokkaliisoli JA415			36
	Rhodoplanes roseus DSM5909	Rhodoplanes roseus DSM 5909	GCA_003258865		36
	Rhodopseudomonas acidophila 10050	Rhodoblastus acidophilus Pfennig 10050 (DSM 145)			1
	Rhodopseudomonas acidophila 7050	Rhodoblastus acidophilus Pfennig 7050 (DSM 137)	GCA_003258765		1
	Rhodopseudomonas palustris	Rhodopseudomonas palustris (unknown strain)			1
	Rhodopseudomonas palustris CGA009	Rhodopseudomonas palustris CGA009	GCA_000195775		23
*	Rhodopseudomonas palustris TIE-1	Rhodopseudomonas palustris TIE-1	GCA_000020445	SHC gene verified by knockout (Ref. 58)	29, 58
	Rhodospirillum rubrum Ha	Rhodospirillum rubrum Ha (DSM 107)	GCA_016583925		1
	Scytonema sp. ATCC 29171	Scytonema hofmannii PCC 7110	GCA_000346485		1
	Streptomyces chartreusis NRLL 3882	Streptomyces chartreusis NRLL 3882	GCA_000226435		1
	Streptomyces coelicolor A3(2)	Streptomyces coelicolor A3(2)	GCA_000203835		17
	Streptomyces peucetius ATCC 27952	Streptomyces peucetius subsp. caesius ATCC 27952	GCA_002777535		35
	Streptomyces sp. Hoechst 4-6609	Streptomyces sp. Hoechst 4-6609		Strain could not be identified	1
	Streptomyces sp. Hoechst G 1815	Streptomyces sp. Hoechst G 1815		Strain could not be identified	1
	Synechococcus lividus ATCC27180	Synechococcus sp. ATCC 27180			22
	Synechococcus sp. PCC 6907	Synechococcus sp. PCC 6907			12
	Synechocystis sp. ATCC 27170	Synechocystis sp. ATCC 27170			1
	Synechocystis sp. ATCC 27178	Synechocystis sp. ATCC 27178			1
	Synechocystis sp. CCAP 1480/4	Synechocystis sp. CCAP 1480/4			24
	Synechocystis sp. PCC 6714	Synechocystis sp. PCC 6714	GCA_000478825		6
	Synechocystis sp. PCC 6803	Synechocystis sp. PCC 6803	GCA_050408035		24
	Telmatobacter bradus TPB6017 (DSM 23630)	Telmatobacter bradus TPB6017 (DSM 23630)	GCA_048629425		40
	Telmatobacter sp. 15-28	Telmatobacter sp. 15-28			40
	Terriglobus roseus KGS 63 (DSM 18391)	Terriglobus roseus KGS 63 (DSM 18391)	GCA_000265425		40
	Trichodesmium sp. IMS-101	Trichodesmium erythraeum IMS-101	GCA_000014265		24, 31
	Vicinamibacter silvestris Ac_5_C6 (DSM 29464)	Vicinamibacter silvestris Ac_5_C6 (DSM 29464)			40
	Zymomonas mobilis	Zymomonas mobilis		Strain is unknown	11
	Zymomonas mobilis ATCC 29191	Zymomonas mobilis ATCC 29191	GCA_006539365		9, 50
*	Zymomonas mobilis ATCC 31821	Zymomonas mobilis ZM4 (ATCC 31821)	GCA_004168305	SHC gene verified by ectopic expression (Ref. 63)	9, 63

### Sheet: hpnH
	Original Name	LPSN / Current Valid Name	Assembly	Notes	Citation(s)
	Acetobacter aceti subsp. aceti NCIB 8621	?		NCIB 8621 designated as Komagataeibacter europaeus	1
	Acetobacter aceti subsp. liquefaciens NCIB 941 8	?		NCIB 9418 designated as Komagataeibacter europaeus	1
	Acetobacter aceti subsp. xylinum NCIB 4112	Komagataeibacter xylinus NCIB 4112 (LMG 1515)	GCA_003207915		1
	Acetobacter aceti subsp. xylinum Roche 2277	Acetobacter aceti subsp. xylinum Roche 2277		Strain could not be identified	1, 49, 51
	Acetobacter pas teurianus subsp. pasteurianus NCIB 8856	Acetobacter pasteurianus NCIB 8856			1
	Acetobacter pasteurianus ssp. pasteurianus NCIB 6249	Acetobacter pasteurianus ssp. pasteurianus NCIB 6249			3
	Acetobacter pasteurianus subsp. 'orleanensis' NCIB 6426	?		NCIB 6426 designated as Gluconobacter oxydans	1
	Acetobacter pasteurianus subsp. estunensis NCIB 8935	Acetobacter estunensis NCIB 8935 (LMG 1626)	GCA_011516945		1
	Acetobacter pasteurianus subsp. lovaniensis NCIB 8620	Acetobacter lovaniensis NCIB 8620 (JCM 17121)	GCA_039539405		1
	Acetobacter pasteurianus subsp. pasteurianus NCIB 6429	?		NCIB 6429 designated as Gluconobacter oxydans	1
	Acidicapsa acidiferrina B2-4c (DSM 23986)	Acidicapsa acidiferrina B2-4c (DSM 23986)			40
	Acidicapsa borealis KA1 (DSM 23886)	Acidicapsa borealis KA1 (DSM 23886)			40
	Acidicapsa ligni WH120 (LMG 26244)	Acidicapsa ligni WH120 (LMG 26244)	GCA_025685655		40
	Acidobacterium aggregans WDG-1 (DSM 19364)	Edaphobacter aggregans WDG-1 (DSM 19364)	GCA_000745965		40
	Acidobacterium capsulatum 161 (DSM 11244)	Acidobacterium capsulatum 161 (DSM 11244 = ATCC 51196)	GCA_000022565		40
	Alicyclobacillus acidocaldarius Brock 104-1A	Alicyclobacillus acidocaldarius Brock 104-1A (DSM 446)	GCA_000024285		1, 4
	Anabena cylindrica ATCC	Anabaena cylindrica ATCC 29414 (PCC 7938)	GCA_049315035		24
	Anacystis montana CCAP 1405/3	Anacystis montana fo. minor CCAP 1405/3			24
	Azotobacter chroococcum CIP	Azotobacter chroococcum CIP1 (CIP 109871)			1
	Azotobacter vinelandii CCM 289	Azotobacter vinelandii Lipman 1903 / Jensen strain D (CCM 289)			1
	Azotobacter vinelandii DSM 2289	Azotobacter vinelandii DSM 2289 (VKM B-1617)	GCA_027922225		7
	Beijerinckia indica NCIMB 8712	Beijerinckia indica subsp. indica NCIMB 8712 (ATCC 9039)	GCA_000019845		7
	Beijerinckia mobilis DSM 2326	Beijerinckia mobilis DSM 2326 (UQM 1969)	GCA_000745425		7
	Bradyrhizobium elkanii USDA 31	Bradyrhizobium elkanii USDA 31	GCA_024171225		10
	Bradyrhizobium elkanii USDA 76	Bradyrhizobium elkanii USDA 76	GCA_023278185		10
	Bradyrhizobium japonicum 61-A-101	Bradyrhizobium japonicum 61-A-101 (ST32)			10
	Bradyrhizobium japonicum ATCC 10324	Bradyrhizobium japonicum ATCC 10324 (NBRC 14783)	GCA_006539645		10
	Bradyrhizobium japonicum USDA 123	Bradyrhizobium japonicum USDA 123 (LMG 6136)			10
	Bradyrhizobium japonicum USDA 59	Bradyrhizobium japonicum USDA 59 (LMG 4271)			10
*	Bradyrhizobium japonicum USDA 110	Bradyrhizobium diazoefficiens USDA 110	GCA_001642675	HpnH gene verified by knockout (Ref. 64)	10, 18, 64
	Bradyrhizobium sp. (Arachis) NC92	Bradyrhizobium sp. NC92 (HAMBI 2116)			10
	Bradyrhizobium sp. (Lotus) NZP 2257	Bradyrhizobium sp. NZP 2257 (ICMP 12834)			10
	Bradyrhizobium sp. (Lupinus) ATCC 10319	Bradyrhizobium sp. ATCC 10319 (HAMBI 1136)			10
	Bradyrhizobium sp. BTAi1	Bradyrhizobium sp. BTAi1	GCA_000015165		33
	Bryobacter aggregatus MPL3 (DSM 18758)	Bryobacter aggregatus MPL3 (DSM 18758)	GCA_000702445		40
	Burkholderia caryophylli (DSM 50341)	Trinickia caryophylli (DSM 50341)	GCA_037889455		15
*	Burkholderia cenocepacia K56-2	Burkholderia cenocepacia K56-2	GCA_000333155	HpnH gene verified by knockout (Ref. 38)	38
	Burkholderia gladioli (DSM 4245)	?		DSM 4245 is designated as Escherichia coli	15
	Ca. Methylomirabilis oxyfera	Candidatus Methylomirabilis oxyfera	GCA_000091165	Strain inferred from reference to original isolation paper (Ettwig KF et al. 2010)	32
	Ca. Solibacter usitatus Ellin0076	Candidatus Solibacter usitatus Ellin 0076			40
	Calothrix sp. ATCC 27914	Tolypothrix tenuis ATCC 27914 (PCC 7101)	GCA_963874875		1
	Calothrix sp. NP	Calothrix sp. NP			24
	Candidatus "Brocadia anammoxidans" strain Delft	Candidatus Brocadia anammoxidans strain Delft			25
	Candidatus "Brocadia anammoxidans" strain Dokhaven	Candidatus Brocadia anammoxidans strain Dokhaven			25
	Candidatus Kuenenia stuttgartiensis	Candidatus Kuenenia stuttgartiensis	GCA_011066545		25
	Chloracidobacterium thermophilum B (ATCC BAA-2647)	Chloracidobacterium thermophilum B (ATCC BAA-2647)	GCA_000226295		40
	Chlorogloeopsis fritschii ATCC	Chlorogloeopsis fritschii ATCC 27193 (PCC 6912)	GCA_003990575		22, 24
	Chlorogloeopsis sp. LA	Chlorogloeopsis sp. LA		Strain could not be identified	24
	Crocosphaera sp. WH8501	Crocosphaera watsonii WH8501	GCA_050563455		24, 31, 48
	Cyanothece ATCC-51142	Cyanothece sp. ATCC 51142			31
	Cyanothece RCB4	Cyanothece sp. RCB4		Strain could not be identified	22
	Cyanothece sp. RC	Cyanothece sp. RC		Strain could not be identified	24
	Cyanothece WH-8901	Cyanothece sp. WH-8901			31
	Cyanothece WH-8903	Cyanothece sp. WH-8903		Strain could not be identified	31
	Cyanothece WH-8904	Cyanothece sp. WH-8904			31
	Desulfovibrio bastinii 16055	Maridesulfovibrio bastinii (DSM 16055)	GCA_000429985		26
	Desulfovibrio salexigens	Maridesulfovibrio salexigens (DSM 2638)	GCA_000023445	Strain is inferred from protein accessions discussed in manuscript	30
	Desulfovibrio zosterae	Maridesulfovibrio zosterae DSM 11974	GCA_000425265		30
	Fischerella sp. ATCC 29174	?		ATCC 29174 designated as Blautia or Ruminococcus obeum	1
	Fischerella sp. ATCC 29538	Fischerella thermalis ATCC 29538 (PCC 7521)	GCA_000317225		22
	Frankia sp. ArI3	Frankia sp. ArI3	GCA_019581175		5
	Frankia sp. CcI3	Frankia casuarinae CcI3	GCA_000013345		5
	Frankia sp. EaI1	Frankia sp. EaI1			19
	Frateuria aurantia (DSMZ 6220)	Frateuria aurantia DSM 6220	GCA_000242255		28
	Geobacter metallireducens GS-15 (DSM 7210)	Geobacter metallireducens GS-15 (DSM 7210)	GCA_000012925		21, 46
	Geobacter sulfurreducens PCA (DSM 12127; ATCC 51573)	Geobacter sulfurreducens PCA (DSM 12127; ATCC 51573)	GCA_000007985		21, 45, 46
	Gluconobacter oxydans NCIB 8087	Acetobacter pasteurianus NCIB 8087			1
	Gluconobacter oxydans NCIB 8618	Acetobacter peroxydans NCIB 8618	GCA_011516745		1
	Gluconobacter oxydans subsp. oxydans NCIB 9013	Gluconobacter oxydans NCIB 9013	GCA_015244575		1
	Granulicella aggregans TPB6028 (DSM 25274)	Granulicella aggregans TPB6028 (DSM 22516)	GCA_025685565		40
	Holoaphoga foetida TMBSA4 (DSM 6591)	Holoaphoga foetida TMBSA4 (DSM 6591)	GCA_000242615		40
	Hyphomicrobium sp. X	?		Strain could not be identified	1
	Koribacter versatilis Ellin345 (DSM 22529)	Koribacter versatilis Ellin345 (DSM 22529)	GCA_000014005		40
	Methylobacterium extorquens PA1	Methylorubrum extorquens PA1	GCA_000018845		37
	Methylobacterium fujisawaense	Methylorubrum fujisawaense (DSM 5686)	GCA_014138435	Strain inferred from reference to original isolation paper (Green PN et al. 1988)	8
	Methylobacterium mesophilicum ATCC 29983	Methylobacterium mesophilicum ATCC 29983 (NBRC 15688)	GCA_022179445		8
	Methylobacterium organophilum	Methylobacterium organophilum		Strain is unknown	1
	Methylobacterium organophilum NCIB 11278	Methylobacterium organophilum NCIB 11278	GCA_022179465		2
	Methylocaldum szegediense OR2	Methylocaldum szegediense OR2	GCA_949769195		16
	Methylocaldum tepidum LK6	Methylocaldum tepidum LK6			16
	Methylococcus capsulatus NCIB 11132	Methylococcus capsulatus NCIB 11132 (ATCC 33009)			3
	Methylocystis parvus OBBP	Methylocystis parvus OBBP	GCA_000283235		20
	Methylomicrobium album BG8	Methylomicrobium album BG8	GCA_000214275		20
	Methylomonas methanica S1	Methylomonas methanica S1	GCA_004343025		1, 20
	Methylomonas rubrum	Methylomonas rubrum		Strain is unknown	20
	Methylomonas sp. N1D1	Methylomonas sp. N1D1			1
	Methylosinus sporium 5	Methylosinus sporium 5 (DSM 17706)	GCA_009811675		1
	Methylosinus trichosporium OB3b	Methylosinus trichosporium OB3b	GCA_002752655		1, 20
	Methylosinus trichosporium PG	Methylosinus trichosporium PG			1
	Methylotuvimicrobium alcaliphilum 20Z	Methylotuvimicrobium alcaliphilum 20Z	GCA_000968535		43
	Microcystis aeruginosa PCC 7808	?		PCC 7808 designated as Nostoc sp.	24
	Microcystis sp.	?		Strain is unknown	24
	Microcystis sp. 110	Microcystis sp. 110		Strain could not be identified	24
	Microcystis sp. CCAP 1450/13	Microcystis sp. CCAP 1450/13			24
	Nitrobacter vulgaris AB1	Nitrobacter vulgaris AB1	GCA_002028545		42, 44
	Nitrococcus mobilis Nb-231	Nitrococcus mobilis Nb-231	GCA_000153205		44
	Nitrosomonas europaea	Nitrosomonas europaea Schmidt (ATCC 19718)	GCA_000009145		1, 47
	Nitrospina gracilis Nb-3/211	Nitrospina gracilis Nb-3/211	GCA_000341545		44
	Nitrospira defluvii A17	Nitrospira defluvii A17 (DSM 118082)			44
	Nitrospira lenta BS10	Nitrospira lenta BS10	GCA_900403705		44
	Nitrospira marina Nb-295	Nitrospira marina Nb-295 (ATCC 43039)			44
	Nitrospira moscoviensis M-1	Nitrospira moscoviensis M-1	GCA_001273775		44
	Nostoc muscorum B 1452-12b	Desmonostoc muscorum SAG 1452-12b			1, 2
	Nostoc muscorum CCAP 1453/12	Desmonostoc muscorum CCAP 1453/12 (PCC 7906)			24
	Nostoc PCC 6720	Nostoc sp. PCC 6720			14
	Nostoc punctiforme ATCC 29133	Nostoc punctiforme ATCC 29133 (PCC 73102)	GCA_000020025		27
	Nostoc sp. ATCC 27985	?		ATCC 27985 desigated as Pantoea agglomerans	1
	Occallatibacter riparius 2r1 (DSM 25168)	Occallatibacter riparius 2r1 (DSM 25168)	GCA_025264625		40
	Occallatibacter riparius 307 (DSM 25169)	Occallatibacter riparius 307 (DSM 25169)			40
	Occallatibacter savannae A2-1c (DSM 25170)	Occallatibacter savannae A2-1c (DSM 25170)			40
	Oscillatoria amphigranulata OSU	Oscillatoria amphigranulata OSU		Strain could not be identified	22, 24
	Oscillatoria sp. ATCC 27935	Oscillatoria sp. ATCC 27935			1
	Paludibaculum fermentans P105 (DSM 26340)	Paludibaculum fermentans P105 (DSM 26340)	GCA_015277775		40
	Phormidium FPG4	Phormidium FPG4		Strain could not be identified	22
	Phormidium FPOS4	Phormidium FPOS4		Strain could not be identified	22
	Phormidium luridum UTEX 426	Phormidium luridum var. olivace UTEX B 426			24
	Phormidium OSS4	Phormidium OSS4		Strain could not be identified	22, 24
	Phormidium RCG3	Phormidium RCG3		Strain could not be identified	22
	Phormidium RCO4	Phormidium RCO4		Strain could not be identified	22
	Phormidium sp. RCG (PR11)	Phormidium sp. RCG (PR11)		Strain could not be identified	24
	Pirellula marina (ACM 3344)	Blastopirellula marina ACM 3344 (ATCC 49060, DSM 3645)	GCA_000153105		25
	Prochlorothrix hollandica CCAP 1490/1	Prochlorothrix hollandica CCAP 1490/1 (PCC 9006)	GCA_000332315		13, 24
	Pseudomonas cepacia Berkeley 382	Burkholderia cepacia Berkeley 382 (Stanier 382; ATCC 17759)	GCA_002906895		1
	Rhodomicrobium udaipurense JA643	Rhodomicrobium udaipurense JA643	GCA_000636015		34
	Rhodomicrobium vannielii RM5	Rhodomicrobium vannielii RM5			1
	Rhodoplanes oryzae JA793	Rhodoplanes oryzae JA793			36
	Rhodoplanes piscinae JA266	Rhodoplanes serenus JA266 (JCM 14934)	GCA_009720755		36
	Rhodoplanes pokkaliisoli JA415	Rhodoplanes pokkaliisoli JA415			36
	Rhodoplanes roseus DSM5909	Rhodoplanes roseus DSM 5909	GCA_003258865		36
	Rhodopseudomonas acidophila 10050	Rhodoblastus acidophilus Pfennig 10050 (DSM 145)			1
	Rhodopseudomonas acidophila 7050	Rhodoblastus acidophilus Pfennig 7050 (DSM 137)	GCA_003258765		1
	Rhodopseudomonas palustris	Rhodopseudomonas palustris		Strain is unknown	1
	Rhodopseudomonas palustris CGA009	Rhodopseudomonas palustris CGA009	GCA_000195775		23
*	Rhodopseudomonas palustris TIE-1	Rhodopseudomonas palustris TIE-1	GCA_000020445	HpnH gene verified by knockout (Ref. 65)	29, 65
	Rhodospirillum rubrum Ha	Rhodospirillum rubrum Ha (DSM 107)	GCA_016583925		1
	Scytonema sp. ATCC 29171	Scytonema hofmannii PCC 7110	GCA_000346485		1
	Spirulina sp. IFPi	?		Strain could not be identified	24
	Streptomyces chartreusis NRLL 3882	Streptomyces chartreusis NRLL 3882	GCA_000226435		1
	Streptomyces coelicolor A3(2)	Streptomyces coelicolor A3(2)	GCA_000203835		17
	Streptomyces sp. Hoechst 4-6609	Streptomyces sp. Hoechst 4-6609		Strain could not be identified	1
	Streptomyces sp. Hoechst G 1815	Streptomyces sp. Hoechst G 1815		Strain could not be identified	1
	Synechococcus lividus ATCC27180	Synechococcus sp. ATCC 27180			22
	Synechococcus sp. PCC 6907	Synechococcus sp. PCC 6907			12
	Synechocystis sp. ATCC 27170	Synechocystis sp. ATCC 27170			1
	Synechocystis sp. ATCC 27178	Synechocystis sp. ATCC 27178			1
	Synechocystis sp. CCAP 1480/4	Synechocystis sp. CCAP 1480/4			24
	Synechocystis sp. PCC 6714	Synechocystis sp. PCC 6714	GCA_000478825		13
	Synechocystis sp. PCC 6803	Synechocystis sp. PCC 6803	GCA_050408035		24
	Terriglobus roseus KGS 63 (DSM 18391)	Terriglobus roseus KGS 63 (DSM 18391)	GCA_000265425		40
	Trichodesmium sp. IMS-101	Trichodesmium erythraeum IMS-101	GCA_000014265		24, 31
	Trichormus variabilis	?		Strain is unknown	1
	Zymomonas mobilis	Zymomonas mobilis		Strain is unknown	11
	Zymomonas mobilis ATCC 29191	Zymomonas mobilis ATCC 29191	GCA_006539365		9, 50
	Zymomonas mobilis ATCC 31821	Zymomonas mobilis ZM4 (ATCC 31821)	GCA_004168305		9, 50

### Sheet: hpnP
	Original Name	LPSN / Current Valid Name	Assembly	Notes	Citation(s)
	Anacystis montana CCAP 1405/3	Anacystis montana fo. minor CCAP 1405/3			24
	Beijerinckia indica NCIMB 8712	Beijerinckia indica subsp. indica NCIMB 8712 (ATCC 9039)	GCA_000019845		7
	Beijerinckia mobilis DSM 2326	Beijerinckia mobilis DSM 2326 (UQM 1969)	GCA_000745425		7
*	Bradyrhizobium japonicum USDA110	Bradyrhizobium diazoefficiens USDA 110	GCA_001642675	HpnP gene verified by knockout (Ref. 64)	18, 64
	Bradyrhizobium sp. BTAi1	Bradyrhizobium sp. BTAi1	GCA_000015165		33
	Calothrix sp. NP	Calothrix sp. NP			24
	Chlorogloeopsis fritschii ATCC	Chlorogloeopsis fritschii ATCC 27193 (PCC 6912)	GCA_003990575		22, 24
	Cyanothece RCB4	Cyanothece sp. RCB4		Strain could not be identified	22
	Cyanothece sp. RC	Cyanothece sp. RC		Strain could not be identified	24
	Koribacter versatilis Ellin345 (DSM 22529)	Koribacter versatilis Ellin345 (DSM 22529)	GCA_000014005		25
	Methylobacterium extorquens PA1	Methylorubrum extorquens PA1	GCA_000018845		37
	Methylobacterium fujisawaense	Methylorubrum fujisawaense (DSM 5686)	GCA_014138435	Strain inferred from reference to original isolation paper (Green PN et al. 1988)	8
	Methylobacterium mesophilicum ATCC 29983	Methylobacterium mesophilicum ATCC 29983 (NBRC 15688)	GCA_022179445		8
	Methylobacterium organophilum NCIB 11278	Methylobacterium organophilum NCIB 11278	GCA_022179465		2
	Nitrobacter vulgaris AB1	Nitrobacter vulgaris AB1	GCA_002028545		42, 44
	Nostoc muscorum B 1452-12b	Desmonostoc muscorum SAG 1452-12b			2
	Nostoc muscorum CCAP 1453/12	Desmonostoc muscorum CCAP 1453/12 (PCC 7906)			24
*	Nostoc punctiforme ATCC 29133	Nostoc punctiforme ATCC 29133 (PCC 73102)	GCA_000020025	HpnP gene verified by knockout (Ref. 56)	27, 56
	Nostoc sp. PCC 6720	Nostoc sp. PCC 6720			14
	Oscillatoria amphigranulata OSU	Oscillatoria amphigranulata OSU		Strain could not be identified	22, 24
	Phormidium FPOS4	Phormidium FPOS4		Strain could not be identified	22
	Phormidium luridum UTEX 426	Phormidium luridum var. olivace UTEX B 426			22, 24
	Phormidium OSS4	Phormidium OSS4		Strain could not be identified	22, 24
	Prochlorothrix hollandica CCAP 1490/1	Prochlorothrix hollandica CCAP 1490/1 (PCC 9006)	GCA_000332315		13, 24
	Rhodomicrobium udaipurense JA643	Rhodomicrobium udaipurense JA643	GCA_000636015		34
	Rhodoplanes elegans DSM11907	Rhodoplanes elegans DSM 11907	GCA_016653355		36
	Rhodoplanes oryzae JA793	Rhodoplanes oryzae JA793			36
	Rhodoplanes piscinae JA266	Rhodoplanes serenus JA266 (JCM 14934)	GCA_009720755		36
	Rhodoplanes pokkaliisoli JA415	Rhodoplanes pokkaliisoli JA415			36
	Rhodoplanes roseus DSM5909	Rhodoplanes roseus DSM 5909	GCA_003258865		36
	Rhodopseudomonas palustris CGA009	Rhodopseudomonas palustris CGA009	GCA_000195775		23
*	Rhodopseudomonas palustris TIE-1	Rhodopseudomonas palustris TIE-1	GCA_000020445	HpnP gene verified by knockout (Ref. 29)	29
	Spirulina sp.	?		Strain could not be identified	24
	Synechococcus lividus ATCC27180	Synechococcus sp. ATCC 27180			22
	Synechococcus sp. PCC 6907	Synechococcus sp. PCC 6907			12
	Synechocystis sp. CCAP 1480/4	Synechocystis sp. CCAP 1480/4			24
	Synechocystis sp. PCC 6803	Synechocystis sp. PCC 6803	GCA_050408035		24
	Trichodesmium sp. IMS-101	Trichodesmium erythraeum IMS-101	GCA_000014265		24

### Sheet: hpnR
	Original Name	LPSN / Current Valid Name	Assembly	Notes	Citation(s)
	Acetobacter pasteurianus subsp. 'orleanensis' NCIB 6426	?		NCIB 6426 designated as Gluconobacter oxydans	1
	Acetobacter pasteurianus subsp. pasteurianus NCIB 6429	?		NCIB 6429 designated as Gluconobacter oxydans	1
	Acetobacter pasteurianus subsp. lovaniensis NCIB 8620	Acetobacter lovaniensis NCIB 8620 (JCM 17121)	GCA_039539405		1
	Acetobacter pasteurianus subsp. pasteurianus NCIB 8856	Acetobacter pasteurianus NCIB 8856			1
	Acetobacter pasteurianus subsp. estunensis NCIB 8935	Acetobacter estunensis NCIB 8935 (LMG 1626)	GCA_011516945		1
	Acetobacter pasteurianus ssp. pasteurianus NCIB 6249	Acetobacter pasteurianus ssp. pasteurianus NCIB 6249			3
	Acetobacter aceti subsp. xylinum Roche 2277	?		Strain could not be identified	1, 49
	Ca. Methylomirabilis oxyfera	Candidatus Methylomirabilis oxyfera	GCA_000091165	Strain inferred from reference to original isolation paper (Ettwig KF et al. 2010)	32
	Acetobacter aceti subsp. xylinum NCIB 4112	Komagataeibacter xylinus NCIB 4112 (LMG 1515)	GCA_003207915		1
	Koribacter versatilis Ellin345 (DSM 22529)	Koribacter versatilis Ellin345 (DSM 22529)	GCA_000014005		40
	Methylocaldum szegediense OR2	Methylocaldum szegediense OR2	GCA_949769195		16
	Methylocaldum tepidum LK6	Methylocaldum tepidum LK6			16
	Methylococcus capsulatus NCIB 11132	Methylococcus capsulatus NCIB 11132 (ATCC 33009)			3
*	Methylococcus capsulatus TRMC / MC / Bath	Methylococcus capsulatus Bath	GCA_000008325	HpnR gene verified by knockout (Ref. 52)	1, 52
	Methylotuvimicrobium alcaliphilum 20Z	Methylotuvimicrobium alcaliphilum 20Z	GCA_000968535		43
	Nitrococcus mobilis Nb-231	Nitrococcus mobilis Nb-231	GCA_000153205		44
	Nitrospira marina Nb-295	Nitrospira marina Nb-295 (ATCC 43039)			44

### Sheet: Citations
Citations
1	Rohmer, M., Bouvier-Nave, P. & Ourisson, G. Distribution of hopanoid triterpenes in prokaryotes. J. Gen. Microbiol. 130, 1137–1150 (1984).
2	Bisseret, P., Zundel, M. & Rohmer, M. Prokaryotic tri-terpenoids: 2.2β-methylhopanoids from Methylobacteriomanophilum and Nostoc muscorum, a new series of prokaryotic triterpenoids. Eur. J. Biochem. 150, 29–34 (1985).
3	Zundel, M. & Rohmer, M. Prokaryotic triterpenoids 1. 3B-Methylhopanoids from Acetobacter species and Methylococcus capsulatus. Eur. J. Biochem. 150, 23–27 (1985).
4	Poralla, K., Kannenberg, E. & Blume, A. A glycolipid containing hopane isolated from the acidophilic, thermophilic bacillus acidocaldarius, has a cholesterol-like function in membranes. FEBS Lett. 113, 107–110 (1980).
5	Berry, A. M., Moreau, R. A. & Jones, A. D. Bacteriohopanetetrol: abundant lipid in frankia cells and in nitrogen-fixing nodule tissue. Plant Physiol. 95, 111–115 (1991).
6	Simonin, P., Jürgens, U. J. & Rohmer, M. 35-O-b-6-Amino-6-deoxyglucopyranosyl bacteriohopanetetrol, a novel triterpenoid of the hopane series from the cyanobacterium Synechocystis sp. PCC 6714. Tetrahedron Lett. 33, 3629–3632 (1992).
7	Vilcheze, C. et al. Prokaryotic triterpenoids: new hopanoids from the nitrogen-fixing bacteria Azotobacter vinelandii, Beijerinckia indica and Beijerinckia mobilis. Microbiology 140, 2749–2753 (1994).
8	Knani, M., Corpe, W. A. & Rohmer, M. Bacterial hopanoids from pink-pigmented facultative methylotrophs (PPFMs) and from green plant surfaces. Microbiology 140, 2755–2759 (1994).
9	Moreau, R. A. et al. Analysis of intact hopanoids and other lipids from the bacterium Zymomonas Mobilis by high-performance liquid chromatography. Anal. Biochem. 224, 293–301 (1995).
10	Kannenberg, E. L., Perzl, M. & Härtner, T. The occurrence of hopanoid lipids in Bradyrhizobium bacteria. FEMS Microbiol. Lett. 127, 255–261 (1995).
11	Herrmann, D., Bisseret, P., Connan, J. & Rohmer, M. Relative configurations of carbapseudopentose moieties of hopanoids of the bacterium Zymomonas mobilis and the cyanobacterium ‘Anacystis montana’. Tetrahedron Lett. 37, 1791–1794 (1996).
12	Llopiz, P., Jürgens, U. J. & Rohmer, M. Prokaryotic triterpenoids: Bacteriohopanetetrol glucuronosides from the thermophilic Synechococcus PCC 6907. FEMS Microbiol. Lett. 140, 199–202 (1996).
13	Simonin, P., Jürgens, U. J. & Rohmer, M. Bacterial triterpenoids of the hopane series from the prochlorophyte Prochlorothrix hollandica and their intracellular localization. Eur. J. Biochem. 241, 865–871 (1996).
14	Zhao, N. et al. Structures of two bacteriohopanoids with acyclic pentol side-chains from the cyanobacterium Nostoc PCC 6720. Tetrahedron 52, 2777–2788 (1996).
15	Cvejic, J. H. et al. Bacterial triterpenoids of the hopane series as biomarkers for the chemotaxonomy of Burkholderia, Pseudomonas and Ralstonia spp. FEMS Microbiol. Lett. 183, 295–299 (2000).
16	Cvejic, J. H., Bodrossy, L., Kovács, K. L. & Rohmer, M. Bacterial triterpenoids of the hopane series from the methanotrophic bacteria Methylocaldum spp.: phylogenetic implications and first evidence for an unsaturated aminobacteriohopanepolyol. FEMS Microbiol. Lett. 182, 153–156 (2000).
17	Poralla, K., Muth, G. & Härtner, T. Hopanoids are formed during transition from substrate to aerial hyphae in Streptomyces coelicolor A3(2). FEMS Microbiol. Lett. 189, 93–95 (2000).
18	Bravo, J.-M. et al. Novel methylated triterpenoids of the gammacerane series from the nitrogen-fixing bacterium Bradyrhizobium japonicum USDA 110. Eur. J. Biochem. 268, 1323–1331 (2001).
19	Rosa-Putra, S. et al. Novel hopanoids from Frankia spp. and related soil bacteria. Squalene cyclization and significance of geological biomarkers revisited. Eur. J. Biochem. 268, 4300–4306 (2001).
20	Talbot, H. M. et al. Analysis of intact bacteriohopanepolyols from methanotrophic bacteria by reversed-phase high-performance liquid chromatography-atmospheric pressure chemical ionisation mass spectrometry. J. Chromatogr. A 921, 175–185 (2001).
21	Härtner, T., Straub, K. L. & Kannenberg, E. Occurrence of hopanoid lipids in anaerobic Geobacter species. FEMS Microbiol. Lett. 243, 59–64 (2005).
22	Jahnke, L. L. et al. Lipid biomarker and carbon isotopic signatures for stromatolite-forming, microbial mat communities and Phormidium cultures from Yellowstone National Park. Geobiology 2, 31–47 (2004).
23	Rashby, S. E., Sessions, A. L., Summons, R. E. & Newman, D. K. Biosynthesis of 2-methylbacteriohopanepolyols by an anoxygenic phototroph. Proc. Natl. Acad. Sci. U.S.A. 104, 15099–15104 (2007).
24	Talbot, H. M. et al. Cyanobacterial bacteriohopanepolyol signatures from cultures and natural environmental settings. Org. Geochem. 39, 232–263 (2008).
25	Sinninghe Damsté, J. S. et al. The occurrence of hopanoids in planctomycetes: implications for the sedimentary biomarker record. Org. Geochem. 35, 561–566 (2004).
26	Blumenberg, M., Oppermann, B. I., Guyoneaud, R. & Michaelis, W. Hopanoid production by Desulfovibrio bastinii isolated from oilfield formation water. FEMS Microbiol. Lett. 293, 73–78 (2009).
27	Doughty, D. M., Hunter, R. C., Summons, R. E. & Newman, D. K. 2-Methylhopanoids are maximally produced in akinetes of Nostoc punctiforme: geobiological implications. Geobiology 7, 524–532 (2009).
28	Joyeux, C., Fouchard, S., Llopiz, P. & Neunlist, S. Influence of the temperature and the growth phase on the hopanoids and fatty acids content of Frateuria aurantia (DSMZ 6220). FEMS Microbiol. Ecol. 47, 371–379 (2004).
29	Welander, P. V. et al. Identification of a methylase required for 2-methylhopanoid production and implications for the interpretation of sedimentary hopanes. Proc. Natl. Acad. Sci. U.S.A. 107, 8537–8542 (2010).
30	Blumenberg, M. et al. Novel findings on hopanoid occurrences among sulfate reducing bacteria: Is there a direct link to nitrogen fixation? Org. Geochem. 49, 1–5 (2012).
31	Sáenz, J. P., Waterbury, J. B., Eglinton, T. I. & Summons, R. E. Hopanoids in marine cyanobacteria: probing their phylogenetic distribution and biological role. Geobiology 10, 311–319 (2012).
32	Kool, D. M. et al. Rare bacteriohopanepolyols as markers for an autotrophic, intra-aerobic methanotroph. Geochim. Cosmochim. Acta 136, 114–125 (2014).
33	Silipo, A. et al. Covalently linked hopanoid-lipid A molecules from Bradyrhizobium lupini: A novel type of enterobacterial common antigen. DNA Res. 21, 639–647 (2014).
34	Tushar, L. et al. Draft genome sequence of Rhodomicrobium udaipurense JA643T with special reference to hopanoid biosynthesis. DNA Res. 21, 639–647 (2014).
35	Ghimire, G. P., Koirala, N. & Sohng, J. K. Activation of Cryptic hop Genes from Streptomyces peucetius ATCC 27952 Involved in Hopanoid Biosynthesis. J. Microbiol. Biotechnol. 25, 658–661 (2015).
36	Lodha, T. D., Srinivas, A., Sasikala, C. & Ramana, C. V. Hopanoid inventory of Rhodoplanes spp. Arch. Microbiol. 197, 861–867 (2015).
37	Sáenz, J. P. et al. Hopanoids as functional analogues of cholesterol in bacterial membranes. Proc. Natl. Acad. Sci. U.S.A. 112, 11971–11976 (2015).
38	Schmerk, C. L. et al. Elucidation of the Burkholderia cenocepacia hopanoid biosynthesis pathway uncovers functions for conserved proteins in hopanoid-producing bacteria. Environ. Microbiol. 17, 735–750 (2015).
39	Ueno, A. et al. Effects of Aerobic Growth on the Fatty Acid and Hydrocarbon Compositions of Geobacter bemidjiensis BemT. J. Oleo Sci. 66, 93–101 (2017).
40	Damsté, J. S. S. et al. Pheno- and Genotyping of Hopanoid Production in Acidobacteria. Front. Microbiol. 8, 968 (2017).
41	Bale, N. J. et al. Fatty Acid and Hopanoid Adaption to Cold in the Methanotroph Methylovulum psychrotolerans. Front. Microbiol. 10, 589 (2019).
42	Elling, F. J. et al. Vitamin B12-dependent biosynthesis ties amplified 2-methylhopanoid production during oceanic anoxic events to nitrification. Proc. Natl. Acad. Sci. U.S.A. 117, 32596–32604 (2020).
43	Cordova-Gonzalez, A., Birgel, D., Kappler, A. & Peckmann, J. Variation of salinity and nitrogen concentration affects the pentacyclic triterpenoid inventory of the haloalkaliphilic aerobic methanotrophic bacterium Methylotuvimicrobium alcaliphilum. Extremophiles 25, 285–299 (2021).
44	Elling, F. J. et al. Marine and terrestrial nitrifying bacteria are sources of diverse bacteriohopanepolyols. Geobiology 20, 399–420 (2022).
45	Fischer, W. W., Summons, R. E. & Pearson, A. Targeted genomic detection of biosynthetic pathways: anaerobic production of hopanoid biomarkers by a common sedimentary microbe. Geobiology 3, 33–40 (2005).
46	Eickhoff, M., Birgel, D., Talbot, H. M., Peckmann, J. & Kappler, A. Bacteriohopanoid inventory of Geobacter sulfurreducens and Geobacter metallireducens. Org. Geochem. 58, 107–114 (2013).
47	Seemann, M., Bisseret, P., Tritz, J.-P., Hooper, A. B. & Rohmer, M. Novel bacterial triterpenoids of the hopane series from Nitrosomonas europaea and their significance for the formation of the C35 bacteriohopane skeleton. Tetrahedron Lett. 40, 1681–1684 (1999).
48	Sáenz, J. P. Hopanoid enrichment in a detergent resistant membrane fraction of Crocosphaera watsonii: Implications for bacterial lipid raft formation. Org. Geochem. 41, 853–856 (2010).
49	Herrmann, D., Bisseret, P., Connan, J. & Rohmer, M. A non-extractable triterpenoid of the hopane series in Acetobacter xylinum. FEMS Microbiol. Lett. 135, 323–326 (1996).
50	Hermans, M. A., Neuss, B. & Sahm, H. Content and composition of hopanoids in Zymomonas mobilis under various growth conditions. J. Bacteriol. 173, 6465–6468 (1991).
51	Peiseler, B. & Rohmer, M. Prokaryotic triterpenoids. (22R,32R)-34,35-Dinorbacteriohopane-32,33-diols from Acetobacter aceti ssp. xylinum: new bacteriohopane derivatives with shortened side-chain. J. Chem. Soc., Perkin Trans. 1, 2449–2453 (1992).
52	Welander, P. V. & Summons, R. E. Discovery, taxonomic distribution, and phenotypic characterization of a gene required for 3-methylhopanoid production. Proc. Natl Acad. Sci. USA 109, 12905–12910 (2012).
53	Tookmanian, E. et al. Hopanoids confer robustness to physicochemical variability in the niche of the plant symbiont Bradyrhizobium diazoefficiens. J. Bacteriol. 204, e00442-21 (2022).
54	Pan, H., Shim, A., Lubin, M. B. & Belin, B. J. Hopanoid lipids promote soybean–Bradyrhizobium symbiosis. mBio 15, e0247823 (2024).
55	Bradley, A. S. et al. Hopanoid-free Methylobacterium extorquens DM4 overproduces carotenoids and has widespread growth impairment. PLoS ONE 12, e0173323 (2017).
56	Ricci, J. N., Morton, R., Kulkarni, G., Summers, M. L. & Newman, D. K. Hopanoids play a role in stress tolerance and nutrient storage in the cyanobacterium Nostoc punctiforme. Geobiology 15, 173–183 (2017).
57	Schmerk, C. L., Bernards, M. A. & Valvano, M. A. Hopanoid production is required for low-pH tolerance, antimicrobial resistance, and motility in Burkholderia cenocepacia. J. Bacteriol. 193, 6712–6723 (2011).
58	Welander, P. V. et al. Hopanoids play a role in membrane integrity and pH homeostasis in Rhodopseudomonas palustris TIE-1. J. Bacteriol. 191, 6145–6156 (2009).
59	Tippelt, A., Jahnke, L. & Poralla, K. Squalene-hopene cyclase from Methylococcus capsulatus (Bath): a bacterium producing hopanoids and steroids. Biochim. Biophys. Acta 1391, 223–232 (1998).
60	Perzl, M., Müller, P., Poralla, K. & Kannenberg, E. L. Squalene-hopene cyclase from Bradyrhizobium japonicum: cloning, expression, sequence analysis and comparison to other triterpenoid cyclases. Microbiology 144, 1099–1109 (1998).
61	Seckler, B. & Poralla, K. Characterization and partial purification of squalene-hopene cyclase from Bacillus acidocaldarius. Biochim. Biophys. Acta 881, 356–363 (1986).
62	Silipo, A. et al. Covalently linked hopanoid-lipid A improves outer-membrane resistance of a Bradyrhizobium symbiont of legumes. Nat. Commun. 5, 5106 (2014).
63	Reipen, I. G., Poralla, K., Sahm, H. & Sprenger, G. A. Zymomonas mobilis squalene-hopene cyclase gene (shc): cloning, DNA sequence analysis, and expression in Escherichia coli. Microbiology 141, 155–161 (1995).
64	Kulkarni, G. et al. Specific hopanoid classes differentially affect free-living and symbiotic states of Bradyrhizobium diazoefficiens. mBio 6, e01251-15 (2015).
65	Welander, P. V. et al. Identification and characterization of Rhodopseudomonas palustris TIE-1 hopanoid biosynthesis mutants. Geobiology 10, 163–177 (2012).
