## Supplementary material for "Origin and transport of bacterial hopanoids": Table S2

### Sheet: SHC
	Positive Benchmarks								Negative Benchmarks
	Species	Name	Accession	PF13243	PF13249	TIGR01507	K06045		Species	Protein	Accession	PF13243	PF13249	TIGR01507	K06045
*	Alicyclobacillus acidocaldarius Brock 104-1A (DSM 446/ATCC27009)	Aaci_SHC	ACV59449	1	1	1	1		Pisum sativum	Beta-amyrin synthase	Q9LRH7	1	1	0	0
	Acidobacterium capsulatum 161 (DSM 11244 = ATCC 51196)	Acap_SHC	ACO34244	1	1	1	1		Solanum lycopersicum	Beta-amyrin synthase	E7DN63	1	1	0	0
	Anabaena cylindrica ATCC 29414 (PCC 7938)	Acyl_SHC	XQV21888	1	1	1	1		Betula platyphylla	Beta-amyrin synthase	Q8W3Z1	1	1	0	0
	Acetobacter estunensis NCIB 8935 (LMG 1626)	Aest_SHC	NHO52799	1	1	1	1		Glycyrrhiza glabra	Beta-amyrin synthase	Q9MB42	1	1	0	0
	Acetobacter lovaniensis NCIB 8620 (JCM 17121)	Alov_SHC	GAA3671994	1	1	1	1		Barbarea vulgaris	Beta-amyrin synthase	A0A0U2U4F3	1	1	0	0
	Acetobacter peroxydans NCIB 8618	Aper_SHC	NHO16224	1	1	1	1		Saponaria officinalis	Beta-amyrin synthase	A0AAW1L0L7	1	1	0	0
	Azotobacter vinelandii DSM 2289 (VKM B-1617)	Avin_SHC	GLK60299	1	1	1	1		Pangio anguillaris	Beta-amyrin synthase	O82140	1	1	0	0
	Bryobacter aggregatus MPL3 (DSM 18758)	Bagg_SHC	WP_035957816	1	1	1	1		Bruguiera gymnorhiza	Beta-amyrin synthase	A8CDT2	1	1	0	0
*	Bradyrhizobium sp. BTAi1	BBTA_SHC	ABQ33590	1	1	1	1		Kalopanax septemlobus	Beta-amyrin synthase	A0A0S2IHL6	1	1	0	0
*	Burkholderia cenocepacia K56-2	Bcen_SHC1	EPZ85045	1	1	1	1		Oryza sativa	Cycloartenol synthase	Q6Z2X6	1	1	0	0
*	Burkholderia cenocepacia K56-2	Bcen_SHC2	EPZ87829	1	1	1	1		Pangio anguillaris	Cycloartenol synthase	O82139	1	1	0	0
	Burkholderia cepacia Berkeley 382 (Stanier 382; ATCC 17759)	Bcep_SHC1	POM14474	1	1	1	1		Arabidopsis thaliana	Cycloartenol synthase	P38605	1	1	0	0
	Burkholderia cepacia Berkeley 382 (Stanier 382; ATCC 17759)	Bcep_SHC2	POM16871	1	1	1	1		Ricinus communis	Cycloartenol synthase	Q2XPU6	1	1	0	0
*	Bradyrhizobium diazoefficiens USDA 110	Bdia_SHC	AND88455	1	1	1	1		Dictyostelium discoideum	Cycloartenol synthase	Q55D85	1	1	0	0
	Bradyrhizobium elkanii USDA 31	Belk_SHC	MCP1981989	1	1	1	1		Cucurbita pepo	Cycloartenol synthase	Q6BE25	1	1	0	0
	Bradyrhizobium elkanii USDA 76	Belk76_SHC1	UQD79196	1	1	1	1		Betula platyphylla	Cycloartenol synthase	Q8W3Z4	1	1	0	0
	Bradyrhizobium elkanii USDA 76	Belk76_SHC2	UQD86185	1	1	1	1		Luffa aegyptiaca	Cycloartenol synthase	Q9SLP9	1	1	0	0
	Bryocella elongata SN10 (DSM 22489)	Belo_SHC	SEF69162	1	1	1	1		Glycyrrhiza glabra	Cycloartenol synthase	Q9SXV6	1	1	0	0
	Beijerinckia indica subsp. indica NCIMB 8712 (ATCC 9039)	Bind_SHC	ACB96717	1	1	1	1		Betula platyphylla	Cycloartenol synthase	Q8W3Z3	1	1	0	0
	Bradyrhizobium japonicum ATCC 10324 (NBRC 14783)	Bjap_SHC	GEC45492	1	1	1	1		Kalanchoe daigremontiana	Cycloartenol synthase	E2IUB0	1	1	0	0
	Blastopirellula marina ACM 3344 (ATCC 49060, DSM 3645)	Bmar_SHC	EAQ81955	1	1	0	1		Cucurbita pepo	Cucurbitadienol synthase	Q6BE24	1	1	0	0
	Beijerinckia mobilis DSM 2326 (UQM 1969)	Bmob_SHC	WP_034998034	1	1	1	1		Pangio anguillaris	Dammarenediol II synthase	Q08IT1	1	1	0	0
	Citrifermentans bemidjiense	Cbem_SHC	ACH40355	1	1	1	1		Solanum lycopersicum	Delta-amyrin synthase	E7DN64	1	1	0	0
	Chloracidobacterium thermophilum B (ATCC BAA-2647)	Cfri_SHC	RUR72374	1	1	1	1		Dryopteris crassirhizoma	Dammaradiene synthase	B3Y522	1	1	1	1
	Chlorogloeopsis fritschii ATCC 27193 (PCC 6912)	Cthe_SHC	AEP13041	1	1	1	1		Hormonema carpetanum	Enfumafungin synthase	A0A2Z4HPY4	1	1	1	0
	Crocosphaera watsonii WH8501	Cwat_SHC	XUH73017	1	1	1	1		Kalanchoe daigremontiana	Friedelin synthase	E2IUA8	1	1	0	0
	Edaphobacter aggregans WDG-1 (DSM 19364)	Eagg_SHC	WP_035349256	1	1	1	1		Rhizophora stylosa	Germanicol synthase	A8C980	1	1	0	0
	Frankia sp. ArI3	FarI_SHC	WP_370657152	1	1	1	1		Kalanchoe daigremontiana	Glutinol synthase	E2IUA7	1	1	0	0
	Frateuria aurantia DSM 6220	Faur_SHC1	AFC85227	1	1	1	1		Aspergillus fumigatus	Protostadienol synthase	Q4WR16	1	1	0	0
	Frateuria aurantia DSM 6220	Faur_SHC2	AFC87535	1	1	1	1		Luffa aegyptiaca	Isomultiflorenol synthase	Q948R6	1	1	0	0
	Frankia casuarinae CcI3	Fcas_SHC	ABD10207	1	1	0	1		Lycopodium clavatum	Cycloartenol synthase	A0A125SXN3	1	1	0	0
	Fischerella thermalis ATCC 29538 (PCC 7521)	Fthe_SHC	WP_009454919	1	1	1	1		Arabidopsis thaliana	Lupeol synthase	Q9C5M3	1	1	0	0
	Granulicella aggregans TPB6028 (DSM 22516)	Gagg_SHC	WP_263374889	1	1	1	1		Arabidopsis thaliana	Lupeol synthase	Q8RWT0	1	1	0	0
	Geobacter metallireducens GS-15 (DSM 7210)	Gmet_SHC1	ABB30662	1	1	1	1		Arabidopsis thaliana	Lupeol synthase	P0C8Y0	1	1	0	0
	Geobacter metallireducens GS-15 (DSM 7210)	Gmet_SHC2	ABB33038	1	1	1	1		Arabidopsis thaliana	Lupeol synthase	B6EXY6	1	1	0	0
	Gluconobacter oxydans NCIB 9013	Goxy_SHC	MBF0856323	1	1	1	1		Bruguiera gymnorhiza	Lupeol synthase	A8CDT3	1	1	0	0
	Granulicella paludicola CB1010 (DSM 22464)	Gpal_SHC	WP_263377786	1	1	1	1		Kalanchoe daigremontiana	Lupeol synthase	E2IUA9	1	1	0	0
	Granulicella pectinivorans TPB6011 (DSM 21001)	Gpec_SHC1	SFS15307	1	1	1	1		Citrus sinensis	Oxidosqualene cyclase	A0A067ECN5	1	1	0	0
	Granulicella pectinivorans TPB6011 (DSM 21001)	Gpec_SHC2	SFS15998	1	1	1	1		Melia azedarach	Oxidosqualene cyclase	A0A5B8NBE6	1	1	0	0
	Geobacter sulfurreducens PCA (DSM 12127; ATCC 51573)	Gsul_SHC1	AAR34018	1	1	1	1		Azadirachta indica	Oxidosqualene cyclase	A0A5B8NBN0	1	1	0	0
	Geobacter sulfurreducens PCA (DSM 12127; ATCC 51573)	Gsul_SHC2	AAR36453	1	1	1	1		Citrus sinensis	Oxidosqualene cyclase	A0A067FI21	1	1	0	0
	Candidatus Kuenenia stuttgartiensis	Kstu_SHC	QII14313	1	1	1	1		Ailanthus altissima	Oxidosqualene cyclase	P0DXI2	1	1	0	0
	Koribacter versatilis Ellin345 (DSM 22529)	Kver_SHC	ABF40741	1	1	1	1		Citrus sinensis	Oxidosqualene cyclase	A0A067DDU9	1	1	0	0
	Komagataeibacter xylinus NCIB 4112 (LMG 1515)	Kxyl_SHC	PYD56827	1	1	1	1		Ailanthus altissima	Oxidosqualene cyclase	P0DXI1	1	1	0	0
	Methylomicrobium album BG8	Malb_SHC	EIC30547	1	1	1	1		Aster tataricus	Shionone synthase	F8WQD0	1	1	0	0
	Methylotuvimicrobium alcaliphilum 20Z	Malc_SHC1	CCE24201	1	1	1	1		Bacillus subtilis	Sporulene cyclase	Q796C3	1	1	0	0
	Methylotuvimicrobium alcaliphilum 20Z	Malc_SHC2	CCE24762	1	1	1	1		Stevia rebaudiana	Baccharis oxide synthase	B9X0J1	1	1	0	0
	Maridesulfovibrio bastinii (DSM 16055)	Mbas_SHC	WP_034633519	1	1	1	1		Rhizophora stylosa	Taraxerol synthase	A8C981	1	1	0	0
*	Methylococcus capsulatus Bath	Mcap_SHC	AAU92872	1	1	1	1		Kalanchoe daigremontiana	Taraxerol synthase	E2IUA6	1	1	0	0
*	Methylobacterium extorquens DM4	Mext_SHC	ABY30343	1	1	1	1				TOTAL	49	49	2	1
	Methylorubrum fujisawaense (DSM 5686)	Mfuj_SHC	MBA9060859	1	1	1	1				PERCENT	1	1	0.04	0.02
	Methylobacterium mesophilicum ATCC 29983 (NBRC 15688)	Mmes_SHC	GJE23562	1	1	1	1
	Methylomonas methanica S1	Mmet_SHC1	TCV77405	1	1	1	1
	Methylomonas methanica S1	Mmet_SHC2	TCV87028	1	1	1	1
	Methylobacterium organophilum NCIB 11278	Morg_SHC	GJE28592	1	1	1	1
	Candidatus Methylomirabilis oxyfera	Moxy_SHC	CBE67168	1	1	1	1
	Methylocystis parvus OBBP	Mpar_SHC	WP_016919467	1	1	1	1
	Methylovulum psychrotolerans Sph1	Mpsy_SHC1	POZ50074	1	1	1	1
	Methylovulum psychrotolerans Sph1	Mpsy_SHC2	POZ51441	1	1	1	1
	Maridesulfovibrio salexigens (DSM 2638)	Msal_SHC	ACS79415	1	1	1	1
	Methylocaldum szegediense OR2	Msze_SHC	CAI8932609	1	1	1	1
	Methylosinus sporium 5 (DSM 17706)	Mspo_SHC	WP_108917059	1	1	1	1
	Maridesulfovibrio zosterae DSM 11974	Mzos_SHC	WP_027721343	1	1	1	1
	Nitrosomonas europaea Schmidt (ATCC 19718)	Neur_SHC	CAD85079	1	1	1	1
	Nitrospina gracilis Nb-3/211	Ngra_SHC	CCQ89883	1	1	1	1
	Nitrospira lenta BS10	Nlen_SHC	SPP63513	1	1	1	1
	Nitrococcus mobilis Nb-231	Nmob_SHC	EAR22397	1	1	1	1
	Nitrospira moscoviensis M-1	Nmos_SHC	ALA57155	1	1	1	1
*	Nostoc punctiforme ATCC 29133 (PCC 73102)	Npun_SHC	ACC84529	1	1	1	1
	Nitrobacter vulgaris AB1	Nvul_SHC	OPH82530	1	1	1	1
	Occallatibacter riparius 2r1 (DSM 25168)	Orip_SHC	UWZ81879	1	1	1	1
	Paludibaculum fermentans P105 (DSM 26340)	Pfer_SHC1	QOY84948	1	1	1	1
	Paludibaculum fermentans P105 (DSM 26340)	Pfer_SHC2	QOY91082	1	1	1	1
	Prochlorothrix hollandica CCAP 1490/1 (PCC 9006)	Phol_SHC	WP_017714382	1	1	1	1
	Rhodoblastus acidophilus Pfennig 7050 (DSM 137)	Raci_SHC	RAI22380	1	1	1	1
	Rhodoplanes elegans DSM 11907	Rele_SHC	MBK5957313	1	1	1	1
	Rhodopseudomonas palustris CGA009	Rpal9_SHC	WCL93916	1	1	1	1
*	Rhodopseudomonas palustris TIE-1	RpalT_SHC	ACF02757	1	1	1	1
	Rhodoplanes roseus DSM 5909	Rros_SHC	RAI45900	1	1	1	1
	Rhodospirillum rubrum Ha (DSM 107)	Rrub_SHC	MBK1677250	1	1	1	1
	Rhodoplanes serenus JA266 (JCM 14934)	Rser_SHC	MTW18589	1	1	1	1
	Rhodomicrobium udaipurense JA643	Ruda_SHC	KAI96258	1	1	1	1
	Synechocystis sp. PCC 6714	S6714_SHC	AIE72536	1	1	1	1
	Synechocystis sp. PCC 6803	S6803_SHC	XTQ62149	1	1	1	1
	Streptomyces coelicolor A3(2)	Scoe_SHC	CAB39697	1	1	1	1
	Scytonema hofmannii PCC 7110	Shof_SHC	KYC41481	1	1	1	1
	Streptomyces peucetius subsp. caesius ATCC 27952	Speu_SHC	ATW51727	1	1	1	1
	Telmatobacter bradus TPB6017 (DSM 23630)	Tbra_SHC	XQF63899	1	1	1	1
	Trinickia caryophylli (DSM 50341)	Tcar_SHC	MEJ8798090	1	1	1	1
	Trichodesmium erythraeum IMS-101	Tery_SHC	ABG50159	1	1	1	1
	Terriglobus roseus KGS 63 (DSM 18391)	Tros_SHC1	AFL88262	1	1	1	1
	Terriglobus roseus KGS 63 (DSM 18391)	Tros_SHC2	AFL88603	1	1	1	1
	Tolypothrix tenuis ATCC 27914 (PCC 7101)	Tten_SHC	WP_096579772	1	1	1	1
	Zymomonas mobilis ATCC 29191	Zmob_SHC1	GEB87568	1	1	1	1
	Zymomonas mobilis ATCC 29191	Zmob_SHC2	GEB88003	1	1	1	1
*	Zymomonas mobilis ZM4 (ATCC 31821)	ZmobZ_SHC	WP_011240738	1	1	1	1
			TOTAL	96	96	94	96
			PERCENT	1	1	0.989583	1

### Sheet: HpnH
	Positive Benchmarks								Negative Benchmarks
	Species	Name	Accession	PF04055	PF11946	TIGR03470	IPR017833		Species	Protein	Accession	PF04055	PF11946	TIGR03470	IPR017833
	Alicyclobacillus acidocaldarius Brock 104-1A (DSM 446/ATCC27009)	Aaci_HpnH	ACV59452	1	1	1			Bacillus subtilis	Subtilosin biosynthesis protein	P71011	1	0	0
	Acidobacterium capsulatum 161 (DSM 11244 = ATCC 51196)	Acap_HpnH	ACO33221	1	1	1			Streptomyces venezuelae	dTDP-4-amino-4,6-dideoxy-D-glucose ammonia-lyase	Q9ZGH1	1	0	0
	Anabaena cylindrica ATCC 29414 (PCC 7938)	Acyl_HpnH	XQV22420	1	1	1			Mycobacterium ulcerans	Mycofactocin maturase	A0PM49	1	0	0
	Acetobacter estunensis NCIB 8935 (LMG 1626)	Aest_HpnH	NHO54296	1	1	1			Mycolicibacterium smegmatis	Mycofactocin maturase	A0QSB8	1	0	0
	Acetobacter lovaniensis NCIB 8620 (JCM 17121)	Alov_HpnH	GAA3663319	1	1	1			Mycobacterium tuberculosis	Mycofactocin maturase	P9WJ79	1	0	0
	Acetobacter peroxydans NCIB 8618	Aper_HpnH	NHO14973	1	1	1			Escherichia coli	GTP 3',8-cyclase	P30745	1	0	0
	Azotobacter vinelandii DSM 2289 (VKM B-1617)	Avin_HpnH	GLK58403	1	1	1			Staphylococcus aureus	GTP 3',8-cyclase	P69848	1	0	0
	Bryobacter aggregatus MPL3 (DSM 18758)	Bagg_HpnH	WP_202901656	1	1	1			Paenarthrobacter nicotinovorans	GTP 3',8-cyclase	Q44118	1	0	0
	Bradyrhizobium sp. BTAi1	BBTA_HpnH	ABQ35095	1	1	1			Mycobacterium tuberculosis	GTP 3',8-cyclase	P9WJS1	1	0	0
*	Burkholderia cenocepacia K56-2	Bcen_HpnH	EPZ90715	1	1	1			Klebsiella pneumoniae	PqqA peptide cyclase	P27507	1	0	0
	Burkholderia cepacia Berkeley 382 (Stanier 382; ATCC 17759)	Bcep_HpnH	POM16977	1	1	1			Methylorubrum extorquens	PqqA peptide cyclase	P71517	1	0	0
*	Bradyrhizobium diazoefficiens USDA 110	Bdia_HpnH	AND88457	1	1	1			Burkholderia multivorans	7-carboxy-7-deazaguanine synthase	A0A0H3KB22	0	0	0
	Bryocella elongata SN10 (DSM 22489)	Belo_HpnH	SEF69136	1	1	1			Bacillus subtilis	7-carboxy-7-deazaguanine synthase	O31677	1	0	0
	Bradyrhizobium elkanii USDA 31	Belk_HpnH	MCP1981995	1	1	1			Bacillus subtilis	Sporulation killing factor maturation protein	O31423	1	0	0
	Bradyrhizobium elkanii USDA 76	Belk76_HpnH	UQD79190	1	1	1					TOTAL	13	0	0
	Beijerinckia indica subsp. indica NCIMB 8712 (ATCC 9039)	Bind_HpnH	ACB96719	1	1	1					PERCENT	0.93	0	0
	Bradyrhizobium japonicum ATCC 10324 (NBRC 14783)	Bjap_HpnH	GEC45489	1	1	1
	Blastopirellula marina ACM 3344 (ATCC 49060, DSM 3645)	Bmar_HpnH	EAQ81954	1	1	1
	Beijerinckia mobilis DSM 2326 (UQM 1969)	Bmob_HpnH	WP_034998031	1	1	1
	Citrifermentans bemidjiense	Cbem_HpnH	ACH40358	1	1	1
	Chlorogloeopsis fritschii ATCC 27193 (PCC 6912)	Cfri_HpnH	RUR72353	1	1	1
	Chloracidobacterium thermophilum B (ATCC BAA-2647)	Cthe_HpnH	AEP13255	1	1	1
	Crocosphaera watsonii WH8501	Cwat_HpnH	XUH71931	1	1	1
	Edaphobacter aggregans WDG-1 (DSM 19364)	Eagg_HpnH	WP_035349255	1	1	1
	Frankia sp. ArI3	FarI_HpnH	WP_220386454	1	1	1
	Frateuria aurantia DSM 6220	Faur_HpnH	AFC87527	1	1	1
	Fischerella thermalis ATCC 29538 (PCC 7521)	Fthe_HpnH	WP_009454733	1	1	1
	Granulicella aggregans TPB6028 (DSM 22516)	Gagg_HpnH	WP_263374888	1	1	1
	Geobacter metallireducens GS-15 (DSM 7210)	Gmet_HpnH	ABB33041	1	1	1
	Gluconobacter oxydans NCIB 9013	Goxy_HpnH	MBF0855222	1	1	1
	Granulicella paludicola CB1010 (DSM 22464)	Gpal_HpnH	WP_263377787	1	1	1
	Granulicella pectinivorans TPB6011 (DSM 21001)	Gpec_HpnH	SFS16003	1	1	1
	Geobacter sulfurreducens PCA (DSM 12127; ATCC 51573)	Gsul_HpnH	AAR34015	1	1	1
	Candidatus Kuenenia stuttgartiensis	Kstu_HpnH	QII14314	1	1	1
	Koribacter versatilis Ellin345 (DSM 22529)	Kver_HpnH	ABF40018	1	1	1
	Komagataeibacter xylinus NCIB 4112 (LMG 1515)	Kxyl_HpnH	PYD57151	1	1	1
	Methylomicrobium album BG8	Malb_HpnH	EIC30545	1	1	1
	Methylotuvimicrobium alcaliphilum 20Z	Malc_HpnH	CCE24760	1	1	1
	Maridesulfovibrio bastinii (DSM 16055)	Mbas_HpnH	WP_034632936	1	1	1
	Methylococcus capsulatus Bath	Mcap_HpnH	AAU92870	1	1	1
	Methylobacterium extorquens DM4	Mext_HpnH	ABY31845	1	1	1
	Methylorubrum fujisawaense (DSM 5686)	Mfuj_HpnH	MBA9062527	1	1	1
	Methylobacterium mesophilicum ATCC 29983 (NBRC 15688)	Mmes_HpnH	GJE21977	1	1	1
	Methylomonas methanica S1	Mmet_HpnH	TCV87031	1	1	1
	Methylobacterium organophilum NCIB 11278	Morg_HpnH	GJE28178	1	1	1
	Methylocystis parvus OBBP	Mpar_HpnH	WP_016919465	1	1	1
	Methylovulum psychrotolerans Sph1	Mpsy_HpnH	POZ50076	1	1	1
	Maridesulfovibrio salexigens (DSM 2638)	Msal_HpnH	ACS80815	1	1	1
	Methylosinus sporium 5 (DSM 17706)	Mspo_HpnH	WP_108916989	1	1	1
	Methylocaldum szegediense OR2	Msze_HpnH	CAI8932709	1	1	1
	Maridesulfovibrio zosterae DSM 11974	Mzos_HpnH	WP_027720196	1	1	1
	Nitrosomonas europaea Schmidt (ATCC 19718)	Neur_HpnH	CAD84240	1	1	1
	Nitrospina gracilis Nb-3/211	Ngra_HpnH	CCQ89966	1	1	1
	Nitrospira lenta BS10	Nlen_HpnH	SPP63502	1	1	1
	Nitrococcus mobilis Nb-231	Nmob_HpnH	EAR22401	1	1	1
	Nitrospira moscoviensis M-1	Nmos_HpnH	ALA57164	1	1	1
	Nostoc punctiforme ATCC 29133 (PCC 73102)	Npun_HpnH	ACC83608	1	1	1
	Nitrobacter vulgaris AB1	Nvul_HpnH	OPH82528	1	1	1
	Occallatibacter riparius 2r1 (DSM 25168)	Orip_HpnH	UWZ81880	1	1	1
	Paludibaculum fermentans P105 (DSM 26340)	Pfer_HpnH	QOY90808	1	1	1
	Prochlorothrix hollandica CCAP 1490/1 (PCC 9006)	Phol_HpnH	WP_016923957	1	1	1
	Rhodoplanes elegans DSM 11907	Rele_HpnH	MBK5959659	1	1	1
	Rhodopseudomonas palustris CGA009	Rpal9_HpnH	WCL93911	1	1	1
*	Rhodopseudomonas palustris TIE-1	RpalT_HpnH	ACF02752	1	1	1
	Rhodoplanes roseus DSM 5909	Rros_HpnH	RAI45899	1	1	1
	Rhodospirillum rubrum Ha (DSM 107)	Rrub_HpnH	MBK1677252	1	1	1
	Rhodoplanes serenus JA266 (JCM 14934)	Rser_HpnH	MTW18590	1	1	1
	Rhodomicrobium udaipurense JA643	Ruda_HpnH	KAI96256	1	1	1
	Synechocystis sp. PCC 6714	S6714_HpnH	AIE73930	1	1	1
	Synechocystis sp. PCC 6803	S6803_HpnH	XTQ62180	1	1	1
	Streptomyces coelicolor A3(2)	Scoe_HpnH	CAB39699	1	1	1
	Scytonema hofmannii PCC 7110	Shof_HpnH	KYC41429	1	1	1
	Streptomyces peucetius subsp. caesius ATCC 27952	Speu_HpnH	ATW51729	1	1	1
	Telmatobacter bradus TPB6017 (DSM 23630)	Tbra_HpnH	XQF63898	1	1	1
	Trinickia caryophylli (DSM 50341)	Tcar_HpnH	MEJ8798055	1	1	1
	Trichodesmium erythraeum IMS-101	Tery_HpnH	ABG49708	1	1	1
	Tolypothrix tenuis ATCC 27914 (PCC 7101)	Tten_HpnH	WP_096576853	1	1	1
	Zymomonas mobilis ATCC 29191	Zmob_HpnH	GEB87570	1	1	1
	Zymomonas mobilis ZM4 (ATCC 31821)	ZmobZ_HpnH	WP_011240740	1	1	1
	Frankia casuarinae CcI3	Fcas_HpnH1	ABD10211	1	1	1
	Rhodopseudomonas acidophila 7050	Raci_HpnH1	RAI18634	1	1	1
	Terriglobus roseus KGS 63 (DSM 18391)	Tros_HpnH1	AFL88261	1	1	1
	Frankia casuarinae CcI3	Fcas_HpnH2	ABD11957	1	1	1
	Rhodopseudomonas acidophila 7050	Raci_HpnH2	RAI20053	1	1	1
	Terriglobus roseus KGS 63 (DSM 18391)	Tros_HpnH2	AFL88602	1	1	1
			TOTAL	85	85	85
			PERCENT	1	1	1

### Sheet: HpnP
	Positive Benchmarks									Negative Benchmarks
	Species	Name	Accession	PF02310	PF04055	PF13282	IPR034530	K22705		Species	Protein	Accession	PF02310	PF04055	PF13282	IPR034530	K22705
	Acetobacter estunensis NCIB 8935 (LMG 1626)	Aest_HpnP2	NHO55195	0	1	1	1	0		Paracoccus pantotrophus	Pre-heme d1 synthase	A0A1I5E523	0	1	0	0	0
	Acetobacter estunensis NCIB 8935 (LMG 1626)	Aest_HpnP1	NHO52514	1	1	1	1	0		Streptomyces tokunonensis	Cobalamin-dependent radical SAM methyltransferase	A0A6B9HEI0	1	0	0	0	0
	Acetobacter lovaniensis NCIB 8620 (JCM 17121)	Alov_HpnP1	GAA3658808	0	1	1	1	0		Dinoroseobacter shibae	Pre-heme d1 synthase	A8LLZ7	0	1	0	0	0
	Acetobacter lovaniensis NCIB 8620 (JCM 17121)	Alov_HpnP2	GAA3660738	0	1	1	1	0		Streptomyces laurentii	Tryptophan 2-C-methyltransferase	C0JRZ9	1	1	0	0	0
	Acetobacter peroxydans NCIB 8618	Aper_HpnP	NHO17184	0	1	1	1	0		Escherichia coli	Ribosomal protein uS12 methylthiotransferase	P0AEI4	0	1	0	0	0
	Acidobacterium capsulatum 161 (DSM 11244 = ATCC 51196)	Acap_HpnP	ACO31586	0	1	1	1	0		Escherichia coli	Biotin synthase	P12996	0	1	0	0	0
	Anabaena cylindrica ATCC 29414 (PCC 7938)	Acyl_HpnP1	XQV23506	1	1	1	1	0		Lysinibacillus sphaericus	Biotin synthase	P19206	0	1	0	0	0
	Anabaena cylindrica ATCC 29414 (PCC 7938)	Acyl_HpnP2	XQV24851	1	1	1	1	0		Rhodobacter capsulatus	Anaerobic magnesium-protoporphyrin IX monomethyl ester cyclase	P26168	1	1	0	0	0
	Beijerinckia indica subsp. indica NCIMB 8712 (ATCC 9039)	Bind_HpnP	ACB95082	1	1	1	1	1		Mycobacterium tuberculosis	Biotin synthase	P9WPQ7	0	1	0	0	0
	Beijerinckia mobilis DSM 2326 (UQM 1969)	Bmob_HpnP	WP_034995005	1	1	1	1	1		Synechocystis sp. PCC 6803	Anaerobic magnesium-protoporphyrin IX monomethyl ester cyclase	Q55373	1	1	0	0	0
*	Bradyrhizobium diazoefficiens USDA 110	Bdiazo_HpnP	AND88218	1	1	1	1	0		Streptomyces wedmorensis	Cytidylyl-2-hydroxyethylphosphonate methyltransferase	Q56184	1	1	0	0	0
	Bradyrhizobium elkanii USDA 31	Belk_HpnP2	MCP1983751	0	1	1	1	0		Staphylococcus aureus	Biotin synthase	Q7A3R9	0	1	0	0	0
	Bradyrhizobium elkanii USDA 31	Belk_HpnP1	MCP1981981	1	1	1	1	1		Rubrivivax gelatinosus	Anaerobic magnesium-protoporphyrin IX monomethyl ester cyclase	Q7X2C7	1	1	0	0	0
	Bradyrhizobium elkanii USDA 76	Belk76_HpnP1	UQD79204	1	1	1	1	1		Streptantibioticus cattleyicolor	2-(S-pantetheinyl)-carbapenam-3-carboxylate methyltransferase	Q83XP3	1	0	0	0	0
	Bradyrhizobium elkanii USDA 76	Belk76_HpnP2	UQD85221	1	1	1	1	0		Chlorobaculum tepidum	Bacteriochlorophyllide d C-8(2)-methyltransferase	Q8KBK9	1	1	0	0	0
	Bradyrhizobium japonicum ATCC 10324 (NBRC 14783)	Bjap_HpnP1	GEC45501	0	1	1	1	1		Chlorobaculum tepidum	Bacteriochlorophyllide d C-12(1)-methyltransferase	Q8KCU0	0	1	0	0	0
	Bradyrhizobium japonicum ATCC 10324 (NBRC 14783)	Bjap_HpnP2	GEC46200	0	1	1	1	0		Cereibacter sphaeroides	Anaerobic magnesium-protoporphyrin IX monomethyl ester cyclase	Q9RFD3	1	1	0	0	0
	Bradyrhizobium japonicum ATCC 10324 (NBRC 14783)	Bjap_HpnP3	GEC48157	0	1	1	1	0		Thermotoga maritima	Ribosomal protein uS12 methylthiotransferase	Q9X2H6	0	1	0	0	0
	Bradyrhizobium sp. BTAi1	BBTA_HpnP	ABQ35087	0	1	1	1	1				TOTAL	9	15	0	0	0
	Candidatus Kuenenia stuttgartiensis	Kstu_HpnP	QII12577	0	1	1	1	0				PERCENT	0.47	0.88	0	0	0
	Chlorogloeopsis fritschii ATCC 27193 (PCC 6912)	Cfri_HpnP1	RUR74466	1	1	1	1	1
	Chlorogloeopsis fritschii ATCC 27193 (PCC 6912)	Cfri_HpnP2	RUR75090	1	1	1	1	0
	Chlorogloeopsis fritschii ATCC 27193 (PCC 6912)	Cfri_HpnP3	RUR86155	1	1	1	1	0
	Citrifermentans bemidjiense	Cbem_HpnP	ACH40587	1	1	1	1	0
	Crocosphaera watsonii WH8501	Cwat_HpnP	XUH70458	0	1	1	1	0
	Fischerella thermalis ATCC 29538 (PCC 7521)	Fthe_HpnP1	WP_009459261	1	1	1	1	0
	Fischerella thermalis ATCC 29538 (PCC 7521)	Fthe_HpnP2	WP_016871419	1	1	1	1	0
	Geobacter metallireducens GS-15 (DSM 7210)	Gmet_HpnP	ABB33186	1	1	1	1	0
	Geobacter sulfurreducens PCA (DSM 12127; ATCC 51573)	Gsul_HpnP	AAR33879	1	1	1	1	0
	Granulicella aggregans TPB6028 (DSM 22516)	Gagg_HpnP	WP_263376809	1	1	1	1	0
	Holoaphoga foetida TMBSA4 (DSM 6591)	Hfoe_HpnP	WP_005033378	1	1	1	1	0
	Komagataeibacter xylinus NCIB 4112 (LMG 1515)	Kxyl_HpnP1	PYD56247	1	1	1	1	0
	Komagataeibacter xylinus NCIB 4112 (LMG 1515)	Kxyl_HpnP2	PYD56452	1	1	1	1	0
	Koribacter versatilis Ellin345 (DSM 22529)	Kver_HpnP	ABF41323	1	1	1	1	1
	Methylobacterium extorquens DM4	Mex_HpnP	ABY32383	0	1	1	1	1
	Methylobacterium mesophilicum ATCC 29983 (NBRC 15688)	Mmes_HpnP1	GJE21041	0	1	1	1	1
	Methylobacterium mesophilicum ATCC 29983 (NBRC 15688)	Mmes_HpnP2	GJE21057	0	1	1	1	0
	Methylobacterium organophilum NCIB 11278	Morg_HpnP	GJE28794	0	1	1	1	1
	Methylocaldum szegediense OR2	Msze_HpnP	CAI8894269	1	1	1	1	0
	Methylocystis parvus OBBP	Mpar_HpnP	WP_081495671	1	1	1	1	1
	Methylorubrum fujisawaense (DSM 5686)	Mfuj_HpnP2	MBA9064915	0	1	1	1	0
	Methylorubrum fujisawaense (DSM 5686)	Mfuj_HpnP1	MBA9064900	1	1	1	1	1
	Nitrobacter vulgaris AB1	Nvul_HpnP	OPH82536	0	1	1	1	1
*	Nostoc punctiforme ATCC 29133 (PCC 73102)	Npun_HpnP1	ACC78835	1	1	1	1	0
	Nostoc punctiforme ATCC 29133 (PCC 73102)	Npun_HpnP2	ACC80996	1	1	1	1	1
	Nostoc punctiforme ATCC 29133 (PCC 73102)	Npun_HpnP3	ACC81093	1	1	1	1	0
	Occallatibacter riparius 2r1 (DSM 25168)	Orip_HpnP	UWZ83096	1	1	1	1	0
	Prochlorothrix hollandica CCAP 1490/1 (PCC 9006)	Phol_HpnP1	WP_016923876	1	1	1	1	0
	Prochlorothrix hollandica CCAP 1490/1 (PCC 9006)	Phol_HpnP2	WP_017711357	1	1	1	1	1
	Prochlorothrix hollandica CCAP 1490/1 (PCC 9006)	Phol_HpnP3	WP_017711743	1	1	1	1	0
	Rhodoplanes elegans DSM 11907	Rele_HpnP1	MBK5959211	0	1	1	1	0
	Rhodoplanes elegans DSM 11907	Rele_HpnP2	MBK5961883	0	1	1	1	1
	Rhodoplanes roseus DSM 5909	Rros_HpnP1	RAI41160	0	1	1	1	1
	Rhodoplanes roseus DSM 5909	Rros_HpnP2	RAI44843	0	1	1	1	0
	Rhodoplanes serenus JA266 (JCM 14934)	Rser_HpnP1	MTW16915	1	1	1	1	1
	Rhodoplanes serenus JA266 (JCM 14934)	Rser_HpnP2	MTW17542	1	1	1	1	0
	Rhodopseudomonas palustris CGA009	Rpal9_HpnP	WCL93924	1	1	1	1	1
*	Rhodopseudomonas palustris TIE-1	RpalT_HpnP	ACF02765	1	1	1	1	1
	Scytonema hofmannii PCC 7110	Shof_HpnP1	KYC38240	1	1	1	1	0
	Scytonema hofmannii PCC 7110	Shof_HpnP2	KYC41432	1	1	1	1	1
	Scytonema hofmannii PCC 7110	Shof_HpnP3	KYC41501	1	1	1	1	0
	Scytonema hofmannii PCC 7110	Shof_HpnP4	KYC43799	1	1	1	1	0
	Synechocystis sp. PCC 6714	S6714_HpnP	AIE74257	1	1	1	1	0
	Synechocystis sp. PCC 6803	S6803_HpnP	XTQ62330	1	1	1	1	0
	Telmatobacter bradus TPB6017 (DSM 23630)	Tbra_HpnP	XQF66755	1	1	1	1	0
	Tolypothrix tenuis ATCC 27914 (PCC 7101)	Tten_HpnP1	WP_096574208	1	1	1	1	0
	Tolypothrix tenuis ATCC 27914 (PCC 7101)	Tten_HpnP2	WP_096576513	1	1	1	1	0
	Trichodesmium erythraeum IMS-101	Tery_HpnP	ABG50987	1	1	1	1	0
			TOTAL	46	68	68	68	22
			PERCENT	0.676471	1	1	1	0.323529

### Sheet: HpnR
	Positive Benchmarks									Negative Benchmarks
	Species	Name	Accession	PF02310	PF04055	IPR027564	TIGR04367	K22704		Species	Protein	Accession	PF02310	PF04055	IPR027564	TIGR04367	K22704
	Acetobacter estunensis NCIB 8935 (LMG 1626)	Aest_HpnR	NHO53345	1	1	1	1	1		Paracoccus pantotrophus	Pre-heme d1 synthase	A0A1I5E523	0	1	0	0	0
	Acetobacter lovaniensis NCIB 8620 (JCM 17121)	Alov_HpnR	GAA3661773	1	1	1	1	1		Streptomyces tokunonensis	Cobalamin-dependent radical SAM methyltransferase	A0A6B9HEI0	1	0	0	0	0
	Acetobacter peroxydans NCIB 8618	Aper_HpnR	NHO15937	1	1	1	1	1		Dinoroseobacter shibae	Pre-heme d1 synthase	A8LLZ7	0	1	0	0	0
	Frankia casuarinae CcI3	Fcas_HpnR	ABD11863	1	1	1	1	1		Streptomyces laurentii	Tryptophan 2-C-methyltransferase	C0JRZ9	1	1	0	0	0
	Gluconobacter oxydans NCIB 9013	Goxy_HpnR	MBF0857155	1	1	1	1	1		Escherichia coli	Ribosomal protein uS12 methylthiotransferase	P0AEI4	0	1	0	0	0
	Koribacter versatilis Ellin345 (DSM 22529)	Kver_HpnR	ABF42039	1	1	1	1	1		Escherichia coli	Biotin synthase	P12996	0	1	0	0	0
	Komagataeibacter xylinus NCIB 4112 (LMG 1515)	Kxyl_HpnR	PYD58850	1	1	1	1	1		Lysinibacillus sphaericus	Biotin synthase	P19206	0	1	0	0	0
	Methylomicrobium album BG8	Malb_HpnR	EIC31136	1	1	1	1	1		Rhodobacter capsulatus	Anaerobic magnesium-protoporphyrin IX monomethyl ester cyclase	P26168	1	1	0	0	0
	Methylotuvimicrobium alcaliphilum 20Z	Malc_HpnR	CCE23004	1	1	1	1	1		Mycobacterium tuberculosis	Biotin synthase	P9WPQ7	0	1	0	0	0
*	Methylococcus capsulatus Bath	Mcap_HpnR	AAU93108	1	1	1	1	1		Synechocystis sp. PCC 6803	Anaerobic magnesium-protoporphyrin IX monomethyl ester cyclase	Q55373	1	1	0	0	0
	Candidatus Methylomirabilis oxyfera	Moxy_HpnR	CBE68332	1	1	1	1	1		Streptomyces wedmorensis	Cytidylyl-2-hydroxyethylphosphonate methyltransferase	Q56184	1	1	0	0	0
	Methylocaldum szegediense OR2	Msze_HpnR	CAI8732746	1	1	1	1	1		Staphylococcus aureus	Biotin synthase	Q7A3R9	0	1	0	0	0
	Nitrococcus mobilis Nb-231	Nmob_HpnR	EAR21023	1	1	1	1	1		Rubrivivax gelatinosus	Anaerobic magnesium-protoporphyrin IX monomethyl ester cyclase	Q7X2C7	1	1	0	0	0
	Nitrospira moscoviensis M-1	Nmos_HpnR	ALA61203	1	1	1	1	1		Streptantibioticus cattleyicolor	2-(S-pantetheinyl)-carbapenam-3-carboxylate methyltransferase	Q83XP3	1	0	0	0	0
			TOTAL	14	14	14	14	14		Chlorobaculum tepidum	Bacteriochlorophyllide d C-8(2)-methyltransferase	Q8KBK9	1	1	0	0	0
			PERCENT	1	1	1	1	1		Chlorobaculum tepidum	Bacteriochlorophyllide d C-12(1)-methyltransferase	Q8KCU0	0	1	0	0	0
										Cereibacter sphaeroides	Anaerobic magnesium-protoporphyrin IX monomethyl ester cyclase	Q9RFD3	1	1	0	0	0
										Thermotoga maritima	Ribosomal protein uS12 methylthiotransferase	Q9X2H6	0	1	0	0	0
												TOTAL	9	16	0	0	0
												PERCENT	0.5	0.89	0	0	0
