## Supplementary material for "Origin and transport of bacterial hopanoids": Table S5

### Sheet: Sheet1
Phylum	Class	Order	HpnH	HpnP	HpnR	SHC	Genomes
Acidobacteriota	_	_	0.557692	0.0769231	0.0192308	0.557692	52
Acidobacteriota	Aminicenantia	_	0	0	0	0	7
Acidobacteriota	Blastocatellia	_	0.333333	0	0	0.333333	6
Acidobacteriota	Blastocatellia	Chloracidobacteriales	1	0	0	1	2
Acidobacteriota	Blastocatellia	Pyrinomonadales	0	0	0	0	4
Acidobacteriota	Holophagae	_	0	0	0	0	6
Acidobacteriota	Polarisedimenticolia	_	1	0	0	1	1
Acidobacteriota	Polarisedimenticolia	Polarisedimenticolales	1	0	0	1	1
Acidobacteriota	Terriglobia	_	1	0.153846	0.0384615	1	26
Acidobacteriota	Terriglobia	Bryobacterales	1	0	0	1	1
Acidobacteriota	Terriglobia	Terriglobales	1	0.16	0.04	1	25
Acidobacteriota	Thermoanaerobaculia	_	0	0	0	0	1
Acidobacteriota	Vicinamibacteria	_	0	0	0	0	5
Actinomycetota	_	_	0.11196	0	0.00954774	0.112764	9950
Actinomycetota	Acidimicrobiia	_	0.0163934	0	0	0.0163934	61
Actinomycetota	Acidimicrobiia	Acidimicrobiales	0.04	0	0	0.04	25
Actinomycetota	Acidimicrobiia	Actinomarinales	0	0	0	0	33
Actinomycetota	Acidimicrobiia	IMCC26256	0	0	0	0	1
Actinomycetota	Acidimicrobiia	UBA5794	0	0	0	0	2
Actinomycetota	Actinomycetia	_	0.115857	0	0.0098979	0.116691	9598
Actinomycetota	Actinomycetia	Acidothermales	1	0	0	1	2
Actinomycetota	Actinomycetia	Actinomycetales	0.003314	0	0	0.003314	2414
Actinomycetota	Actinomycetia	Euzebyales	0	0	0	0	3
Actinomycetota	Actinomycetia	Jiangellales	0	0	0	0	20
Actinomycetota	Actinomycetia	Motilibacterales	0.25	0	0	0.25	4
Actinomycetota	Actinomycetia	Mycobacteriales	0.0299252	0	0.000534378	0.0309939	5614
Actinomycetota	Actinomycetia	Nanopelagicales	0	0	0	0	33
Actinomycetota	Actinomycetia	Nitriliruptorales	0	0	0	0	2
Actinomycetota	Actinomycetia	Propionibacteriales	0.0462185	0	0	0.0462185	476
Actinomycetota	Actinomycetia	Sporichthyales	0	0	0	0	1
Actinomycetota	Actinomycetia	Streptomycetales	0.976608	0	0.0994152	0.978947	855
Actinomycetota	Actinomycetia	Streptosporangiales	0.436782	0	0.0402299	0.436782	174
Actinomycetota	Aquicultoria	_	0	0	0	0	8
Actinomycetota	Coriobacteriia	_	0	0	0	0	264
Actinomycetota	Geothermincolia	_	0	0	0	0	2
Actinomycetota	Rubrobacteria	_	0	0	0	0	7
Actinomycetota	Thermoleophilia	_	0.1	0	0	0.1	10
Actinomycetota	Thermoleophilia	Gaiellales	0	0	0	0	1
Actinomycetota	Thermoleophilia	Solirubrobacterales	0.111111	0	0	0.111111	9
Aquificota	_	_	0	0	0	0	33
Armatimonadota	_	_	0.5	0	0	0.5	2
Armatimonadota	Chthonomonadetes	_	1	0	0	1	1
Armatimonadota	Chthonomonadetes	Chthonomonadales	1	0	0	1	1
Armatimonadota	Fimbriimonadia	_	0	0	0	0	1
Atribacterota	_	_	0	0	0	0	10
Bacillota	_	_	0.000889802	0	0	0.000889802	14610
Bacillota	Bacilli	_	0.000889802	0	0	0.000889802	14610
Bacillota	Bacilli	Acholeplasmatales	0	0	0	0	19
Bacillota	Bacilli	Alicyclobacillales	0.590909	0	0	0.590909	22
Bacillota	Bacilli	Aneurinibacillales	0	0	0	0	7
Bacillota	Bacilli	Bacillales	0	0	0	0	2002
Bacillota	Bacilli	Bacillales_D	0	0	0	0	192
Bacillota	Bacilli	Bacillales_E	0	0	0	0	2
Bacillota	Bacilli	Bacillales_G	0	0	0	0	17
Bacillota	Bacilli	Bacillales_H	0	0	0	0	65
Bacillota	Bacilli	Bacillales_I	0	0	0	0	1
Bacillota	Bacilli	Bacillales_K	0	0	0	0	19
Bacillota	Bacilli	Brevibacillales	0	0	0	0	55
Bacillota	Bacilli	Caldalkalibacillales	0	0	0	0	2
Bacillota	Bacilli	Calditerricolales	0	0	0	0	1
Bacillota	Bacilli	DSM-22653	0	0	0	0	1
Bacillota	Bacilli	Erysipelotrichales	0	0	0	0	124
Bacillota	Bacilli	Exiguobacterales	0	0	0	0	62
Bacillota	Bacilli	Haloplasmatales	0	0	0	0	7
Bacillota	Bacilli	Izemoplasmatales	0	0	0	0	3
Bacillota	Bacilli	Kyrpidiales	0	0	0	0	2
Bacillota	Bacilli	Lactobacillales	0	0	0	0	5653
Bacillota	Bacilli	Paenibacillales	0	0	0	0	368
Bacillota	Bacilli	RFN20	0	0	0	0	1
Bacillota	Bacilli	Rubeoparvulales	0	0	0	0	1
Bacillota	Bacilli	Staphylococcales	0	0	0	0	5944
Bacillota	Bacilli	Tepidibacillales	0	0	0	0	1
Bacillota	Bacilli	Thermicanales	0	0	0	0	1
Bacillota	Bacilli	Thermoactinomycetales	0	0	0	0	33
Bacillota	Bacilli	Tumebacillales	0	0	0	0	5
Bacillota_A	_	_	0	0	0	0	2510
Bacillota_B	_	_	0	0	0	0	119
Bacillota_C	_	_	0	0	0	0	234
Bacillota_D	_	_	0	0	0	0	3
Bacillota_E	_	_	0	0	0	0	8
Bacillota_F	_	_	0	0	0	0	46
Bacillota_G	_	_	0	0	0	0	4
Bacteroidota	_	_	0	0	0	0	1433
Bipolaricaulota	_	_	1	0	0	1	4
Bipolaricaulota	Bipolaricaulia	_	1	0	0	1	4
Bipolaricaulota	Bipolaricaulia	Bipolaricaulales	1	0	0	1	4
Caldisericota	_	_	0	0	0	0	2
Calditrichota	_	_	0	0	0	0	2
Calescibacterota	_	_	0	0	0	0	4
Campylobacterota	_	_	0	0	0	0	1203
CG03	_	_	0	0	0	0	1
CG2-30-53-67	_	_	0	0	0	0	6
CG2-30-70-394	_	_	0	0	0	0	6
Chloroflexota	_	_	0.0648148	0.0277778	0	0.0833333	108
Chloroflexota	Anaerolineae	_	0	0	0	0	32
Chloroflexota	Chloroflexia	_	0	0	0	0.0833333	12
Chloroflexota	Chloroflexia	Chloroflexales	0	0	0	0	9
Chloroflexota	Chloroflexia	Thermobaculales	0	0	0	0	1
Chloroflexota	Chloroflexia	Thermomicrobiales	0	0	0	0.5	2
Chloroflexota	Dehalococcoidia	_	0.114754	0.0491803	0	0.131148	61
Chloroflexota	Dehalococcoidia	Dehalococcoidales	0.0625	0.0625	0	0.0625	32
Chloroflexota	Dehalococcoidia	GIF9	0	0	0	0	4
Chloroflexota	Dehalococcoidia	JdFR-54	1	1	0	1	1
Chloroflexota	Dehalococcoidia	SAR202	0.125	0	0	0.125	8
Chloroflexota	Dehalococcoidia	SM23-28-2	1	0	0	1	1
Chloroflexota	Dehalococcoidia	Tepidiformales	0.25	0	0	0.25	4
Chloroflexota	Dehalococcoidia	UBA1127	0	0	0	0	1
Chloroflexota	Dehalococcoidia	UBA1151	0	0	0	0	5
Chloroflexota	Dehalococcoidia	UBA2963	0	0	0	0	1
Chloroflexota	Dehalococcoidia	UBA3495	0.25	0	0	0.5	4
Chloroflexota	Ktedonobacteria	_	0	0	0	0	1
Chloroflexota	Limnocylindria	_	0	0	0	0	1
Chloroflexota	UBA11872	_	0	0	0	0	1
Chrysiogenota	_	_	0	0	0	0	3
Coprothermobacterota	_	_	0	0	0	0	2
CSP1-3	_	_	0	0	0	0	1
Cyanobacteriota	_	_	0.534091	0.5	0	0.534091	88
Cyanobacteriota	Cyanobacteriia	_	0.534091	0.5	0	0.534091	88
Cyanobacteriota	Cyanobacteriia	Cyanobacteriales	0.672414	0.62069	0	0.672414	58
Cyanobacteriota	Cyanobacteriia	Gloeobacterales	1	1	0	1	1
Cyanobacteriota	Cyanobacteriia	Gloeomargaritales	1	1	0	1	1
Cyanobacteriota	Cyanobacteriia	PCC-6307	0	0	0	0	13
Cyanobacteriota	Cyanobacteriia	PCC-7407	0	0	0	0	1
Cyanobacteriota	Cyanobacteriia	Pseudanabaenales	0.5	0.5	0	0.5	2
Cyanobacteriota	Cyanobacteriia	Synechococcales	0	0	0	0	5
Cyanobacteriota	Cyanobacteriia	Thermostichales	0	0	0	0	2
Cyanobacteriota	Cyanobacteriia	Thermosynechococcales	1	1	0	1	5
Deferribacterota	_	_	0	0	0	0	10
Deinococcota	_	_	0	0	0	0	72
Desantisbacteria	_	_	0	0	0	0	3
Desulfobacterota	_	_	0.0862944	0.035533	0	0.0862944	197
Desulfobacterota	Desulfarculia	_	0	0	0	0	2
Desulfobacterota	Desulfobaccia	_	1	0	0	1	1
Desulfobacterota	Desulfobaccia	Desulfobaccales	1	0	0	1	1
Desulfobacterota	Desulfobacteria	_	0	0	0	0	26
Desulfobacterota	Desulfobulbia	_	0	0	0	0	17
Desulfobacterota	Desulfofervidia	_	0	0	0	0	1
Desulfobacterota	Desulfomonilia	_	0	0	0	0	1
Desulfobacterota	Desulfovibrionia	_	0.114035	0.0350877	0	0.114035	114
Desulfobacterota	Desulfovibrionia	Desulfovibrionales	0.114035	0.0350877	0	0.114035	114
Desulfobacterota	Dissulfuribacteria	_	0	0	0	0	1
Desulfobacterota	DSM-4660	_	0	0	0	0	6
Desulfobacterota	RBG-13-43-22	_	0	0	0	0	1
Desulfobacterota	Syntrophia	_	0	0	0	0	8
Desulfobacterota	Syntrophobacteria	_	0.428571	0.428571	0	0.428571	7
Desulfobacterota	Syntrophobacteria	Syntrophobacterales	0.428571	0.428571	0	0.428571	7
Desulfobacterota	Thermodesulfobacteria	_	0	0	0	0	12
Desulfobacterota_B	_	_	0	0	0	0.2	5
Desulfobacterota_B	Binatia	_	0	0	0	0.2	5
Desulfobacterota_B	Binatia	UBA9968	0	0	0	0	4
Desulfobacterota_B	Binatia	UTPRO1	0	0	0	1	1
Desulfobacterota_C	_	_	0	0	0	0	1
Desulfobacterota_D	_	_	0	0	0	0	2
Desulfobacterota_E	_	_	0	0	0	0	8
Desulfobacterota_F	_	_	0.521127	0.338028	0	0.521127	71
Desulfobacterota_F	B13-G15	_	0	0	0	0	1
Desulfobacterota_F	Desulfuromonadia	_	0.686275	0.470588	0	0.686275	51
Desulfobacterota_F	Desulfuromonadia	Desulfuromonadales	0.2	0	0	0.2	20
Desulfobacterota_F	Desulfuromonadia	Geobacterales	1	0.774194	0	1	31
Desulfobacterota_F	GWC2-55-46	_	0	0	0	0	12
Desulfobacterota_F	JdFR-97	_	1	0	0	1	2
Desulfobacterota_F	JdFR-97	JdFR-97	1	0	0	1	2
Desulfobacterota_F	SM23-61	_	0	0	0	0	1
Desulfobacterota_F	UBA8473	_	0	0	0	0	4
Dictyoglomota	_	_	0	0	0	0	2
Dictyoglomota	Dictyoglomia	_	0	0	0	0	2
Edwardsbacteria	_	_	0	0	0	0	6
Elusimicrobiota	_	_	0.2	0	0	0.2	25
Elusimicrobiota	Elusimicrobia	_	0.3125	0	0	0.3125	16
Elusimicrobiota	Elusimicrobia	2-02-FULL-39-32	0.833333	0	0	0.833333	6
Elusimicrobiota	Elusimicrobia	Elusimicrobiales	0	0	0	0	10
Elusimicrobiota	Endomicrobia	_	0	0	0	0	9
Eremiobacterota	_	_	0	0	0	0	2
Fibrobacterota	_	_	0	0	0	0	1
Firestonebacteria	_	_	0	0	0	0	2
Fusobacteriota	_	_	0	0	0	0	123
Gemmatimonadota	_	_	0	0	0	0	6
Hydrogenedentota	_	_	0	0	0	0	2
JAAXHH01	_	_	0	0	0	0	1
JdFR-76	_	_	0	0	0	0	1
Krumholzibacteriota	_	_	0	0	0	0	1
KSB1	_	_	0	0	0	0	1
Latescibacterota	_	_	0	0	0	0	4
Margulisbacteria	_	_	0	0	0	0	11
Marinisomatota	_	_	0	0	0	0.0588235	17
Marinisomatota	Marinisomatia	_	0	0	0	0.0588235	17
Marinisomatota	Marinisomatia	Marinisomatales	0	0	0	0.0588235	17
Methylomirabilota	_	_	1	0.222222	0.222222	1	9
Methylomirabilota	Methylomirabilia	_	1	0.222222	0.222222	1	9
Methylomirabilota	Methylomirabilia	Methylomirabilales	1	0	0.5	1	4
Methylomirabilota	Methylomirabilia	Rokubacteriales	1	0.4	0	1	5
Moduliflexota	_	_	0	0	0	0	1
Myxococcota	Myxococcia	_	0.333333	0.333333	0.166667	0	6
Myxococcota	Myxococcia	Myxococcales	0.333333	0.333333	0.166667	0	6
Myxococcota_A	_	_	1	0	1	1	1
Myxococcota_A	UBA9160	_	1	0	1	1	1
Myxococcota_A	UBA9160	UBA9160	1	0	1	1	1
Nitrospinota	_	_	1	0	0	1	2
Nitrospinota	Nitrospinia	_	1	0	0	1	2
Nitrospinota	Nitrospinia	Nitrospinales	1	0	0	1	2
Nitrospirota	_	_	0.0416667	0	0	0.0416667	24
Nitrospirota	9FT-COMBO-42-15	_	0	0	0	0	1
Nitrospirota	Nitrospiria	_	0.5	0	0	0.5	2
Nitrospirota	Nitrospiria	2-01-FULL-66-17	0	0	0	0	1
Nitrospirota	Nitrospiria	Nitrospirales	1	0	0	1	1
Nitrospirota	Thermodesulfovibrionia	_	0	0	0	0	20
Nitrospirota	UBA9217	_	0	0	0	0	1
Omnitrophota	_	_	0.0612245	0	0	0.0612245	49
Omnitrophota	Koll11	_	0.0731707	0	0	0.0731707	41
Omnitrophota	Koll11	1-14-0-20-64-10	1	0	0	1	1
Omnitrophota	Koll11	2-01-FULL-45-10	0	0	0	0	1
Omnitrophota	Koll11	2-02-FULL-51-18	0	0	0	0	2
Omnitrophota	Koll11	Aquiviventales	0	0	0	0	6
Omnitrophota	Koll11	Ghiorseimicrobiales	0	0	0	0	1
Omnitrophota	Koll11	GIF10	0	0	0	0	9
Omnitrophota	Koll11	Pluralincolimonadales	1	0	0	1	2
Omnitrophota	Koll11	Taenaricolales	0	0	0	0	4
Omnitrophota	Koll11	UBA10183	0	0	0	0	2
Omnitrophota	Koll11	UBA1560	0	0	0	0	1
Omnitrophota	Koll11	Velamenicoccales	0	0	0	0	4
Omnitrophota	Koll11	Zapsychrales	0	0	0	0	8
Omnitrophota	Omnitrophia	_	0	0	0	0	8
Planctomycetota	_	_	0.45	0.1	0	0.5	20
Planctomycetota	Brocadiia	_	0.857143	0.285714	0	0.857143	7
Planctomycetota	Brocadiia	Brocadiales	0.857143	0.285714	0	0.857143	7
Planctomycetota	Phycisphaerae	_	0	0	0	0	3
Planctomycetota	Planctomycetia	_	0.222222	0	0	0.333333	9
Planctomycetota	Planctomycetia	Pirellulales	0	0	0	0	6
Planctomycetota	Planctomycetia	Planctomycetales	0.666667	0	0	1	3
Planctomycetota	UBA8108	_	1	0	0	1	1
Poribacteria	_	_	0	0	0	0	3
Pseudomonadota	_	_	0.0775548	0.013635	0.00817448	0.0784812	30583
Pseudomonadota	Alphaproteobacteria	_	0.150966	0.0779565	0.0249763	0.155949	5285
Pseudomonadota	Alphaproteobacteria	Acetobacterales	0.934866	0.318008	0.48659	0.938697	261
Pseudomonadota	Alphaproteobacteria	ATCC43930	0.333333	0	0	0.666667	3
Pseudomonadota	Alphaproteobacteria	Azospirillales	0.549296	0	0	0.549296	71
Pseudomonadota	Alphaproteobacteria	Caedimonadales	0	0	0	0	1
Pseudomonadota	Alphaproteobacteria	Caulobacterales	0.0292683	0	0	0.0341463	205
Pseudomonadota	Alphaproteobacteria	Dongiales	1	0	0.666667	1	3
Pseudomonadota	Alphaproteobacteria	DSM-16000	0	0	0	0	1
Pseudomonadota	Alphaproteobacteria	Ferrovibrionales	0	0	0	0	1
Pseudomonadota	Alphaproteobacteria	GCA-2701885	0	0	0	0	1
Pseudomonadota	Alphaproteobacteria	Geminicoccales	0	0	0	0	2
Pseudomonadota	Alphaproteobacteria	GM7ARS4	1	0	0	1	1
Pseudomonadota	Alphaproteobacteria	HIMB59	0	0	0	0	7
Pseudomonadota	Alphaproteobacteria	Kiloniellales	0.333333	0.133333	0.133333	0.333333	15
Pseudomonadota	Alphaproteobacteria	MED-G09	0	0	0	0	10
Pseudomonadota	Alphaproteobacteria	Micropepsales	1	0	0	1	2
Pseudomonadota	Alphaproteobacteria	Minwuiales	1	0	0	1	1
Pseudomonadota	Alphaproteobacteria	MPNO01	1	0	0	1	1
Pseudomonadota	Alphaproteobacteria	Oceanibaculales	0	0	0	0	4
Pseudomonadota	Alphaproteobacteria	Parvibaculales	0.214286	0	0	0.214286	14
Pseudomonadota	Alphaproteobacteria	Puniceispirillales	0	0	0	0	21
Pseudomonadota	Alphaproteobacteria	Reyranellales	0.833333	0.666667	0.166667	0.833333	6
Pseudomonadota	Alphaproteobacteria	Rhizobiales	0.141227	0.127065	0	0.150013	2542
Pseudomonadota	Alphaproteobacteria	Rhizobiales_A	0	0	0	0	13
Pseudomonadota	Alphaproteobacteria	Rhodobacterales	0	0	0	0	1061
Pseudomonadota	Alphaproteobacteria	Rhodospirillales	0.575	0	0	0.575	40
Pseudomonadota	Alphaproteobacteria	Rhodospirillales_A	0.121951	0	0	0.121951	41
Pseudomonadota	Alphaproteobacteria	Rickettsiales	0	0	0	0	19
Pseudomonadota	Alphaproteobacteria	Sneathiellales	0	0	0	0	6
Pseudomonadota	Alphaproteobacteria	SP197	0	0	0	0	2
Pseudomonadota	Alphaproteobacteria	Sphingomonadales	0.117029	0	0	0.118276	802
Pseudomonadota	Alphaproteobacteria	Thalassobaculales	0	0	0	0	12
Pseudomonadota	Alphaproteobacteria	Tistrellales	0	0	0	0	1
Pseudomonadota	Alphaproteobacteria	TMED109	0	0	0	0	2
Pseudomonadota	Alphaproteobacteria	TMED109_A	0	0	0	0	2
Pseudomonadota	Alphaproteobacteria	TMED127	1	0	0	1	5
Pseudomonadota	Alphaproteobacteria	TMED25	0	0	0	0	4
Pseudomonadota	Alphaproteobacteria	UBA7879	0	0	0	0	1
Pseudomonadota	Alphaproteobacteria	UBA7985	0	0	0	0	4
Pseudomonadota	Alphaproteobacteria	UBA8317	0	0	0	0	1
Pseudomonadota	Alphaproteobacteria	UBA8366	0	0	0	0	3
Pseudomonadota	Alphaproteobacteria	UBA8558	1	0	0	1	1
Pseudomonadota	Alphaproteobacteria	UBA9655	0	0	0	0	1
Pseudomonadota	Alphaproteobacteria	Zavarziniales	0	0	0	0	4
Pseudomonadota	Gammaproteobacteria	_	0.0622477	0.000197863	0.00466957	0.0623269	25270
Pseudomonadota	Gammaproteobacteria	Acidiferrobacterales	0	0	0	0	6
Pseudomonadota	Gammaproteobacteria	Acidithiobacillales	0.705882	0	0	0.705882	17
Pseudomonadota	Gammaproteobacteria	AKS1	0	0	0	0	1
Pseudomonadota	Gammaproteobacteria	AqS2	0	0	0	0	1
Pseudomonadota	Gammaproteobacteria	Arenicellales	0	0	0	0	14
Pseudomonadota	Gammaproteobacteria	Beggiatoales	0	0	0	0	4
Pseudomonadota	Gammaproteobacteria	Burkholderiales	0.357934	0	0.0226322	0.357934	4065
Pseudomonadota	Gammaproteobacteria	Cardiobacteriales	0	0	0	0	34
Pseudomonadota	Gammaproteobacteria	Chromatiales	0	0	0	0	28
Pseudomonadota	Gammaproteobacteria	Competibacterales	0	0	0	0	5
Pseudomonadota	Gammaproteobacteria	Coxiellales	0	0	0	0	9
Pseudomonadota	Gammaproteobacteria	Diplorickettsiales	0	0	0	0	1
Pseudomonadota	Gammaproteobacteria	DSM-100275	0	0	0	0	1
Pseudomonadota	Gammaproteobacteria	DSM-16500	0	0	0	0	2
Pseudomonadota	Gammaproteobacteria	DSM-19610	0	0	0	0	1
Pseudomonadota	Gammaproteobacteria	DSM-26407	0	0	0	0	1
Pseudomonadota	Gammaproteobacteria	Ectothiorhodospirales	0	0	0	0	84
Pseudomonadota	Gammaproteobacteria	Ectothiorhodospirales_A	0.25	0	0	0.25	4
Pseudomonadota	Gammaproteobacteria	Enterobacterales	0	0	0	0	11246
Pseudomonadota	Gammaproteobacteria	Enterobacterales_A	0	0	0	0	3473
Pseudomonadota	Gammaproteobacteria	Francisellales	0	0	0	0	155
Pseudomonadota	Gammaproteobacteria	Ga0077536	1	0	0	1	1
Pseudomonadota	Gammaproteobacteria	Ga0077554	0	0	0	0	1
Pseudomonadota	Gammaproteobacteria	GCA-001735895	0	0	0	0	1
Pseudomonadota	Gammaproteobacteria	GCA-002705445	0	0	0	0	5
Pseudomonadota	Gammaproteobacteria	GCA-2729495	0	0	0	0	1
Pseudomonadota	Gammaproteobacteria	Granulosicoccales	0	0	0	0	1
Pseudomonadota	Gammaproteobacteria	Halothiobacillales	0	0	0	0	7
Pseudomonadota	Gammaproteobacteria	HK1	0	0	0	0	1
Pseudomonadota	Gammaproteobacteria	HTCC5015	0	0	0	0	1
Pseudomonadota	Gammaproteobacteria	Immundisolibacterales	0	0	0	0	1
Pseudomonadota	Gammaproteobacteria	Legionellales	0	0	0	0	81
Pseudomonadota	Gammaproteobacteria	Methylococcales	0.774194	0.0806452	0.354839	0.774194	62
Pseudomonadota	Gammaproteobacteria	Nevskiales	0.21875	0	0	0.21875	32
Pseudomonadota	Gammaproteobacteria	Nitrococcales	0.0588235	0	0.0588235	0.0588235	17
Pseudomonadota	Gammaproteobacteria	Nitrosococcales	0.222222	0	0.166667	0.222222	18
Pseudomonadota	Gammaproteobacteria	Porisulfidales	0	0	0	0	2
Pseudomonadota	Gammaproteobacteria	PS1	0	0	0	0	21
Pseudomonadota	Gammaproteobacteria	Pseudomonadales	0.00447952	0	0	0.00511945	4688
Pseudomonadota	Gammaproteobacteria	SAR86	0	0	0	0	18
Pseudomonadota	Gammaproteobacteria	Steroidobacterales	0	0	0	0	6
Pseudomonadota	Gammaproteobacteria	SZUA-229	0	0	0	0	1
Pseudomonadota	Gammaproteobacteria	Tenderiales	0	0	0	0	1
Pseudomonadota	Gammaproteobacteria	Thiohalobacterales	0	0	0	0	1
Pseudomonadota	Gammaproteobacteria	Thiohalomonadales	0	0	0	0	2
Pseudomonadota	Gammaproteobacteria	Thiohalorhabdales	1	0	0	1	2
Pseudomonadota	Gammaproteobacteria	Thiohalospirales	0	0	0	0	1
Pseudomonadota	Gammaproteobacteria	Thiomicrospirales	0	0	0	0	33
Pseudomonadota	Gammaproteobacteria	Thiotrichales	0	0	0	0	12
Pseudomonadota	Gammaproteobacteria	UBA1113	0	0	0	0	2
Pseudomonadota	Gammaproteobacteria	UBA11654	0	0	0	0	3
Pseudomonadota	Gammaproteobacteria	UBA4486	0.4	0	0	0.2	5
Pseudomonadota	Gammaproteobacteria	UBA6429	0	0	0	0	1
Pseudomonadota	Gammaproteobacteria	UBA9339	0	0	0	0	1
Pseudomonadota	Gammaproteobacteria	Woeseiales	0	0	0	0	1
Pseudomonadota	Gammaproteobacteria	Xanthomonadales	0.0174793	0	0	0.0174793	1087
Pseudomonadota	Magnetococcia	_	0	0	0	0	1
Pseudomonadota	Zetaproteobacteria	_	0.037037	0	0	0.037037	27
Pseudomonadota	Zetaproteobacteria	CG1-02-64-396	0	0	0	0	2
Pseudomonadota	Zetaproteobacteria	Mariprofundales	0.04	0	0	0.04	25
Ratteibacteria	_	_	0	0	0	0	3
SAR324	_	_	0	0	0	0	7
Schekmanbacteria	_	_	0	0	0	0	3
Spirochaetota	_	_	0	0	0	0.008	125
Spirochaetota	Brachyspirae	_	0	0	0	0	16
Spirochaetota	Spirochaetia	_	0	0	0	0.00917431	109
Spirochaetota	Spirochaetia	Borreliales	0	0	0	0	3
Spirochaetota	Spirochaetia	DSM-16054	0	0	0	0	2
Spirochaetota	Spirochaetia	DSM-27196	0	0	0	0	5
Spirochaetota	Spirochaetia	DSM-6578	0	0	0	0	2
Spirochaetota	Spirochaetia	JC444	0	0	0	0	1
Spirochaetota	Spirochaetia	Sphaerochaetales	0	0	0	0	11
Spirochaetota	Spirochaetia	Treponematales	0	0	0	0.0119048	84
Synergistota	_	_	0	0	0	0	34
SZUA-79	_	_	0	0	0	0	4
Thermodesulfobiota	_	_	0	0	0	0	1
Thermotogota	_	_	0	0	0	0	69
UBA10199	_	_	1	0	0	1	8
UBA8248	_	_	0	0	0	0	2
UBA8481	_	_	0	0	0	0	2
Verrucomicrobiota	_	_	0.0333333	0	0	0.1	30
Verrucomicrobiota	Kiritimatiellia	_	0	0	0	0	1
Verrucomicrobiota	Verrucomicrobiae	_	0.0344828	0	0	0.103448	29
Verrucomicrobiota	Verrucomicrobiae	Methylacidiphilales	1	0	0	1	1
Verrucomicrobiota	Verrucomicrobiae	Opitutales	0	0	0	0.047619	21
Verrucomicrobiota	Verrucomicrobiae	Pedosphaerales	0	0	0	0.2	5
Verrucomicrobiota	Verrucomicrobiae	Verrucomicrobiales	0	0	0	0	2
WOR-3	_	_	0	0	0	0	4
Zixibacteria	_	_	0	0	0	0	3
