## Supplementary material for "Origin and transport of bacterial hopanoids": Table S6

### Sheet: Sheet1
(A) NCBI Classifications				(B) GTDB Classifications
	Hoshino et al.				Hoshino et al.		This Work
Order	HpnP	Genomes		Order	HpnP	Genomes	HpnP	Genomes
Chroococcidiopsidales	0	1		Cyanobacteriales	0.473913	115	0.62069	58
Gloeobacterales	0.666667	3		Elainellales	0	1	n.a.	0
Nostocales	0.363636	44		Gloeobacterales	0.75	4	1	1
Chroococcales	0.2	15		Gloeomargaritales	1	2	1	1
Oscillatoriales	0.1	10		Leptolyngbyales	1	10	n.a.	0
Pleurocapsales	0	3		Neosynechococcales	1	1	n.a.	0
Synechococcales	0.105263	95		PCC-6307	0	48	0	13
				PCC-7407	0	1	0	1
				Phormidesmidales	0	2	n.a.	0
				Pseudanabaenales	0	2	0.5	2
				Synechococcales	0	1	0	5
				Thermostichales	0	8	0	2
				Thermosynechococcales	0.75	8	1	5
