## Supplementary material for "Origin and transport of bacterial hopanoids": Dataset S1: SupportedRoots.xlsx

### Sheet: HpnP
Branch ID	logL	deltaL	bp-RELL	p-KH	p-SH	c-ELW	p-AU	Implied Origin
1	-118706	0	0.039	0.531	1	0.077246	0.895806	Acidobacteriota, Desulfobacterota
2	-118706	0.000590054	0.075	0.469	1	0.0779444	0.891694	Acidobacteriota, Planctomycetota
1257	-118707	0.784934	0.054	0.355	0.999	0.045633	0.860435	Chloroflexota, Planctomycetota, Acidobacteriota
1347	-118706	0.184544	0.076	0.463	1	0.0641526	0.818794	Desulfobacterota
1255	-118706	0.182202	0.035	0.463	1	0.0643017	0.812247	Desulfobacterota, Thermodesulfobacteriota
1256	-118706	0.182199	0.062	0.463	1	0.0642938	0.791458	Chloroflexota, Desulfobacterota
3	-118708	2.15465	0.008	0.099	0.998	0.018468	0.554216	Planctomycetota
1352	-118707	0.779402	0.024	0.27	0.999	0.0346293	0.536298	Thermodesulfobacteriota, Acidobacteriota
1342	-118707	0.830821	0.038	0.352	0.998	0.0441472	0.486428	Chloroflexota
1355	-118708	1.81222	0.092	0.254	0.994	0.0543316	0.468159	Desulfobacterota
4	-118709	2.93835	0.019	0.13	0.999	0.0222617	0.466744	Desulfobacterota, Methylomirabilota, Acidobacteriota, Planctomycetota
5	-118710	3.60616	0.021	0.124	0.998	0.0194691	0.459805	Acidobacteriota, Myxococcota
1258	-118709	3.14115	0.028	0.175	0.991	0.0224337	0.44352	Planctomycetota, Chloroflexota, Desulfobacterota
1281	-118709	3.1411	0.026	0.175	0.991	0.0224355	0.436558	Planctomycetota, Chloroflexota, Desulfobacterota
1353	-118708	1.7474	0.015	0.225	0.997	0.0284569	0.405199	Desulfobacterota
1295	-118715	8.55416	0	0.013	0.8	0.000304816	0.392037	Desulfobacterota
1356	-118708	1.87019	0.03	0.185	0.996	0.0257601	0.305868	Thermodesulfobacteriota
1253	-118706	0.0824348	0.103	0.103	1	0.0718758	0.304977	Acidobacteriota
1354	-118708	2.06738	0.04	0.227	0.996	0.0361045	0.270299	Desulfobacterota
639	-118709	2.97902	0.029	0.127	0.999	0.0212856	0.250191	Desulfobacterota, Methylomirabilota, Acidobacteriota, Planctomycetota
1346	-118711	4.99535	0.019	0.115	0.921	0.0126639	0.242312	Chloroflexota
1285	-118713	6.64164	0.036	0.086	0.859	0.0224751	0.219224	Desulfobacterota
1344	-118711	5.29113	0.007	0.093	0.912	0.00725339	0.214093	Chloroflexota
1252	-118708	2.32197	0.012	0.073	0.997	0.0152403	0.19392	Planctomycetota
1345	-118711	5.28852	0.007	0.093	0.91	0.00806224	0.19179	Chloroflexota
1349	-118714	7.48939	0.007	0.058	0.829	0.00521506	0.16598	Desulfobacterota
1348	-118714	7.48904	0.004	0.058	0.829	0.00521673	0.165943	Desulfobacterota
1131	-118712	6.3147	0	0.033	0.984	0.00288063	0.162326	Desulfobacterota, Methylomirabilota, Acidobacteriota, Planctomycetota
631	-118712	5.92373	0.004	0.053	0.977	0.00512459	0.154563	Myxococcota
6	-118712	5.88284	0.004	0.054	0.98	0.0053372	0.152561	Pseudomonadota, Myxococcota
1286	-118714	7.54465	0.005	0.055	0.825	0.00387104	0.130422	Desulfobacterota
640	-118712	6.28145	0.002	0.033	0.984	0.00297728	0.113128	Desulfobacterota, Methylomirabilota, Acidobacteriota, Planctomycetota
1259	-118713	6.99012	0	0.054	0.86	0.00182477	0.0994207	Bacteroidota, Planctomycetota
1276	-118713	6.99012	0	0.054	0.86	0.00182509	0.0868792	Planctomycetota
1350	-118714	7.98386	0.008	0.054	0.806	0.0041019	0.0717565	Desulfobacterota
1343	-118712	5.57648	0.002	0.073	0.907	0.00473324	0.0255698	Chloroflexota
636	-118710	3.64703	0.02	0.121	0.998	0.0186732	7.93669e-44	Acidobacteriota

### Sheet: HpnR
Branch ID	logL	deltaL	bp-RELL	p-KH	p-SH	c-ELW	p-AU
1	-44298.3	0	0.097	0.487	1	0.126684	0.901702
2	-44298.3	2.54E-06	0.115	0.513	1	0.126679	0.896142
3	-44301.6	3.30248	0.029	0.112	0.992	0.0275295	0.265863
208	-44301.6	3.31012	0.035	0.112	0.992	0.0273319	0.272373
209	-44298.3	0.0090198	0.168	0.472	1	0.122616	0.971015
210	-44299.7	1.36928	0.066	0.255	0.999	0.0578042	0.754829
211	-44303.4	5.07776	0.028	0.135	0.985	0.0245036	0.473742
394	-44304.4	6.07578	0.011	0.071	0.967	0.00932829	0.131038
541	-44300	1.66	0.06	0.19	0.999	0.0447308	0.547953
542	-44301.4	3.09493	0.012	0.094	0.998	0.0171589	0.119099
543	-44304.7	6.39523	0	0.017	0.962	0.00181443	0.000841589
556	-44304.7	6.38047	0	0.017	0.965	0.00193751	0.0284954
559	-44301.4	3.09618	0.007	0.094	0.998	0.0171363	0.119112
603	-44299.8	1.51457	0.05	0.16	0.995	0.0523558	0.379355
604	-44299.8	1.51451	0.042	0.16	0.995	0.0523461	0.391404
605	-44301	2.71258	0.055	0.148	0.991	0.0409243	0.595796
610	-44301.2	2.93274	0.017	0.112	0.988	0.0271475	0.118558
